# Cytoplasmic Male Sterility and Abortive Seed Traits Generated through Mitochondrial Genome Editing Coupled with Allotopic Expression of *atp1* in Tobacco

**DOI:** 10.1101/2023.06.12.544621

**Authors:** Ralph E. Dewey, Devarshi Selote, H. Carol Griffin, Allison N. Dickey, Derek Jantz, J. Jeff Smith, Anna Matthiadis, Josh Strable, Caitlin Kestell, William A. Smith

## Abstract

Allotopic expression is the term given for the deliberate relocation of gene function from an organellar genome to the nuclear genome. We hypothesized that the allotopic expression of an essential mitochondrial gene using a promoter that expressed efficiently in all cell types except those responsible for male reproduction would yield a cytoplasmic male sterility (CMS) phenotype once the endogenous mitochondrial gene was inactivated via genome editing. To test this, we repurposed the mitochondrially encoded *atp1* gene of tobacco to function in the nucleus under the transcriptional control of a CaMV 35S promoter (construct 35S:nATP1), a promoter that has been shown to be minimally expressed in early stages of anther development. The endogenous *atp1* gene was eliminated (Δ*atp1*) from 35S:nATP1 tobacco plants using custom-designed meganucleases directed to the mitochondria. Vegetative growth of most 35S:nATP1/Δ*atp1* plants appeared normal, but upon flowering produced malformed anthers that failed to shed pollen. When 35S:nATP1/Δ*atp1* plants were cross-pollinated, ovary/capsule development appeared normal, but the vast majority of the resultant seeds were small, largely hollow and failed to germinate, a phenotype akin to the seedless trait known as stenospermocarpy. Characterization of the mitochondrial genomes from three independent Δ*atp1* events suggested that spontaneous recombination over regions of microhomology and substoichiometric shifting were the mechanisms responsible for *atp1* elimination and genome rearrangement in response to exposure to the *atp1*-targeting meganucleases. Should the results reported here in tobacco prove to be translatable to other crop species, then multiple applications of allotopic expression of an essential mitochondrial gene followed by its elimination through genome editing can be envisaged. Depending on the promoter(s) used to drive the allotopic gene, this technology may have potential application in the areas of: (1) CMS trait development for use in hybrid seed production; (2) seedless fruit production; and (3) transgene containment.
