## Supplementary material for "Cytoplasmic Male Sterility and Abortive Seed Traits Generated through Mitochondrial Genome Editing Coupled with Allotopic Expression of *atp1* in Tobacco": Data S1

### Sheet: Data S1
>WTatp1
atggaactttctccccgagctgcggaactaacaagtctattagaaagtcgaattagcaacttttacaccaattttcaagtggatgagatcggtcgagtggtctcagttggagatgggattgcacgtgtttatggattgaacgagattcaagctggggaaatggttgaatttgccagcggtgtgaaaggaatagccttgaatcttgagaatgagaatgtagggattgttgtctttggtagtgatactgctattaaagaaggagatcttgtcaagcgcactggatctattgtggatgttcctgcgggaaaggctatgctagggcgtgtggtcgatggcttgggagtacctattgatggaaggggggctctaagcgatcacgagcgaagacgtgtcgaagtg…
>WTatp1PCR_1
AGGTGAGATCGGTCGAGTGGTCTCAGTTGGAGATGGGATTGCACGTGTTTATGGATTGAACGAGATTCAAGCTGGGGAAATGGTTGAATTTGCCAGCGGTGTGAAAGGAATAGCCTTGAATCTTGAGAATGAGAATGTAGGGATTGTTGTCTTTGGTAGTGATACTGCTATTAAAGAAGGAGATCTTGTCAAGCGCACTGGATCTATTGTGGATGTTCCTGCGGGAAAGGCTATGCTAGGGCGTGTGGTCGATGGCTTGGGAGTACCTATTGATGGAAGGGGGGCTCTAAGCGATCACGAGCGAAGACGTGTCGAAGTGAAAGCCCCTGGTATTATTGAACGTAAATCTGTGCACGAGCCTATGCAAACAGGGTTAAAAGCGGTAGATAGCCTGGTTCC…
>WTatp1PCR_2
AGGGATCGGTCGAGTGGTCTCAGTTGGAGATGGGATTGCACGTGTTTATGGATTGAACGAGATTCAAGCTGGGGAAATGGTTGAATTTGCCAGCGGTGTGAAAGGAATAGCCTTGAATCTTGAGAATGAGAATGTAGGGATTGTTGTCTTTGGTAGTGATACTGCTATTAAAGAAGGAGATCTTGTCAAGCGCACTGGATCTATTGTGGATGTTCCTGCGGGAAAGGCTATGCTAGGGCGTGTGGTCGATGGCTTGGGAGTACCTATTGATGGAAGGGGGGCTCTAAGCGATCACGAGCGAAGACGTGTCGAAGTGAAAGCCCCTGGTATTATTGAACGTAAATCTGTGCACGAGCCTATGCAAACAGGGTTAAAAGCGGTAGATAGCCTGGTTCCTAT…
>WTatp1PCR_3
AGGTGAGATCGGTCGAGTGGTCTCAGTTGGAGATGGGATTGCACGTGTTTATGGATTGAACGAGATTCAAGCTGGGAAAATGGTTGAATTTGCCAGCGGTGTGAAAGGAATAGCCTTGAATCTTGAGAATGAGAATGTAGGGATTGTTGTCTTTGGTAGTGATACTGCTATTAAAGAAGGAGATCTTGTCAAGCGCACTGGATCTATTGTGGATGTTCCTGCGGGAAAGGCTATGCTAGGGCGTGTGGTCGATGGCTTGGGAGTACCTATTGATGGAAGGGGGGCTCTAAGCGATCACGAGCGAAGACGTGTCGAAGTGAAAGCCCCTGGTATTATTGAACGTAAATCTGTGCACGAGCCTATGCAAACAGGGTTAAAAGCGGTAGATAGCCTGGTTCC…
>WTatp1PCR_4
AGGTGAGATCGGTCGAGTGGTCTCAGTTGGAGATGGGATTGCACGTGTTATGGATTGAACGAGATTCAAGCTGGGGAAATGGTTGAATTTGCCAGCGGTGTGAAAGGAATAGCCTTGAATCTTGAGAATGAGAATGTAGGGATTGTTGTCTTTGGTAGTGATACTGCTATTAAAGAAGGAGATCTTGTCAAGCGCACTGGATCTATTGTGGATGTTCCTGCGGGAAAGGCTATGCTAGGGCGTGTGGTCGATGGCTTGGGAGTACCTATTGATGGAAGGGGGGCTCTAAGCGATCACGAGCGAAGACGTGTCGAAGTGAAAGCCCCTGGTATTATTGAACGTAAATCTGTGCACGAGCCTATGCAAACAGGGTTAAAAGCGGTAGATAGCCTGGTTCCT…
>WTatp1PCR_5
AGGTGAGATCGGTCGAGTGGTCTCAGTTGGAGATGGGATTGCACGTGTTTATGGATTGAACGAGATTCAAGCTGGGGAAATGGTTGAATTTGCCAGCGGTGTGAAAGGAATAGCCTTGAATCTTGAGAATGAGAATGTAGGGATTGTTGTCTTTGGTAGTGATACTGCTATTAAAGAAGGAGATCTTGTCAAGCGCACTGGATCTATTGTGGATGTTCCTGCGGGAAAGGCTATGCTAGGGCGTGTGGTCGATGGCTTGGGAGTACCTATTGATGGAAGGGGGGCTCTAAGCGATCACGAGCGAAGACGTGTCGAAGTGAAAGCCCCTGGTATTATTGAACGTAAATCTGTGCACGAGCCTATGCAAACAGGGTTAAAAGCGGTAGATAGCCTGGTTCC…
>WTatp1PCR_6
AGGTGAGATCGGTCGAGTGGTCTCAGTTGGAGATGGGATTGCACGTGTTTATGGATTGAACGAGATTCAAGCTGGGGAAATGGTTGAATTTGCCAGCGGTGTGAAAGGAATAGCCTTGAATCTTGAGAATGAGAATGTAGGGATTGTTGTCTTTGGTAGTGATACTGCTATTAAAGAAGGAGATCTTGTCAAGCGCACTGGATCTATTGTGGATGTTCCTGCGGGAAAGGCTATGCTAGGGCGTGTGGTCGATGGCTTGGGAGTACCTATTGATGGAAGGGGGGCTCTAAGCGATCACGAGCGAAGACGTGTCGAAGTGAAAGCCCCTGGTATTATTGAACGTAAATCTGTGCACGAGCCTATGCAAACAGGGTTAAAAGCGGTAGATAGCCTGGTTCC…
>WTatp1PCR_7
AGGTGAGATCGGTCGAGTGGTCTCAGTTGGAGATGGGATTGCACGTGTTTATGGATTGAACGAGATTCAAGCTGGGGAAATGGTTGAATTTGCCAGCGGTGTGAAAGGAATAGCCTTGAATCTTGAGAATGAGAATGTAGGGATTGTTGTCTTTGGTAGTGATACTGCTATTAAAGAAGGAGATCTTGTCAAGCGCACTGGATCTATTGTGGATGTTCCTGCGGGAAAGGCTATGCTAGGGCGTGTGGTCGATGGCTTGGGAGTACCTATTGATGGAAGGGGGGCTCTAAGCGATCACGAGCGAAGACGTGTCGAAGTGAAAGCCCCTGGTATTATTGAACGTAAATCTGTGCACGAGCCTATGCAAACAGGGTTAAAAGCGGTAGATAGCCTGGTTCC…
>WTatp1PCR_8
AGGTGAGATCGGTCGAGTGGTCTCAGTTGGAGATGGGATTGCACGTGTTTATGGATTGAACGAGATTCAAGCTGGGGAAATGGTTGAATTTGCCAGCGGTGTGAAAGGAATAGCCTTGAATCTTGAGAATGAGAATGTAGGGATTGTTGTCTTTGGTAGTGATACTGCTATTAAAGAAGGAGATCTTGTCAAGCGCACTGGATCTATTGTGGATGTTCCTGCGGGAAAGGCTATGCTAGGGCGTGTGGTCGATGGCTTGGGAGTACCTATTGATGGAAGGGGGGCTCTAAGCGATCACGAGCGAAGACGTGTCGAAGTGAAAGCCCCTGGTATTATTGAACGTAAATCTGTGCACGAGCCTATGCAAACAGGGTTAAAAGCGGTAGATAGCCTGGTTCC…
>WTatp1PCR_9
AGGTGAGATCGGTCGAGTGGTCTCAGTTGGAGATGGGATTGCACGTGTTTATGGATTGAACGAGATTCAAGCTGGGGAAATGGTTGAATTTGCCAGCGGTGTGAAAGGAATAGCCTTGAATCTTGAGAATGAGAATGTAGGGATTGTTGTCTTTGGTAGTGATACTGCTATTAAAGAAGGAGATCTTGTCAAGCGCACTGGATCTATTGTGGATGTTCCTGCGGGAAAGGCTATGCTAGGGCGTGTGGTCGATGGCTTGGGAGTACCTATTGATGGAAGGGGGGCTCTAAGCGATCACGAGCGAAGACGTGTCGAAGTGAAAGCCCCTGGTATTATTGAACGTAAATCTGTGCACGAGCCTATGCAAACAGGGTTAAAAGCGGTAGATAGCCTGGTTCC…
>WTatp1PCR_10
AGGTGAGATCGGTCGAGTGGTCTCAGTTGGAGATGGGATTGCACGTGTTTATGGATTGAACGAGATTCAAGCTGGGGAAATGGTTGAATTTGCCAGCGGTGTGAAAGGAATAGCCTTGAATCTTGAGAATGAGAATGTAGGGATTGTTGTCTTTGGTAGTGATACTGCTATTAAAGAAGGAGATCTTGTCAAGCGCACTGGATCTATTGTGGATGTTCCTGCGGGAAAGGCTATGCTAGGGCGTGTGGTCGATGGCTTGGGAGTACCTATTGATGGAAGGGGGGCTCTAAGCGATCACGAGCGAAGACGTGTCGAAGTGAAAGCCCCTGGTATTATTGAACGTAAATCTGTGCACGAGCCTATGCAAACAGGGTTAAAAGCGGTAGATAGCCTGGTTCC…
>WTatp1PCR_11
AGGTGAGATCGGTCGAGTGGTCTCAGTTGGAGATGGGATTGCACGTGTTTATGGATTGAACGAGATTCAAGCTGGGGAAATGGTTGAATTTGCCAGCGGTGTGAAAGGAATAGCCTTGAATCTTGAGAATGAGAATGTAGGGATTGTTGTCTTTGGTAGTGATACTGCTATTAAAGAAGGAGATCTTGTCAAGCGCACTGGATCTATTGTGGATGTTCCTGCGGGAAAGGCTATGCTAGGGCGTGTGGTCGATGGCTTGGGAGTACCTATTGATGGAAGGGGGGCTCTAAGCGATCACGAGCGAAGACGTGTCGAAGTGAAAGCCCCTGGTATTATTGAACGTAAATCTGTGCACGAGCCTATGCAAACAGGGTTAAAAGCGGTAGATAGCCTGGTTCC…
>WTatp1PCR_12
AGGTGAGATCGGTCGAGTGGTCTCAGTTGGAGATGGGATTGCACGTGTTTATGGATTGAACGAGATTCAAGCTGGGGAAATGGTTGAATTTGCCAGCGGTGTGAAAGGAATAGCCTTGAATCTTGAGAATGAGAATGTAGGGATTGTTGTCTTTGGTAGTGATACTGCTATTAAAGAAGGAGATCTTGTCAAGCGCACTGGATCTATTGTGGATGTTCCTGCGGGAAAGGCTATGCTAGGGCGTGTGGTCGATGGCTTGGGAGTACCTATTGATGGAAGGGGGGCTCTAAGCGATCACGAGCGAAGACGTGTCGAAGTGAAAGCCCCTGGTATTATTGAACGTAAATCTGTGCACGAGCCTATGCAAACAGGGTTAAAAGCGGTAGATAGCCTGGTTCC…
>WTatp1PCR_13
AGGTGAGATCGGTCGAGTGGTCTCAGTTGGAGATGGGATTGCACGTGTTTATGGATTGAACGAGATTCAAGCTGGGGAAATGGTTGAATTTGCCAGCGGTGTGAAAGGAATAGCCTTGAATCTTGAGAATGAGAATGTAGGGATTGTTGTCTTTGGTAGTGATACTGCTATTAAAGAAGGAGATCTTGTCAAGCGCACTGGATCTATTGTGGATGTTCCTGCGGGAAAGGCTATGCTAGGGCGTGTGGTCGATGGCTTGGGAGTACCTATTGATGGAAGGGGGGCTCTAAGCGATCACGAGCGAAGACGTGTCGAAGTGAAAGCCCCTGGTATTATTGAACGTAAATCTGTGCACGAGCCTATGCAAACAGGGTTAAAAGCGGTAGATAGCCTGGTTCC…
>WTatp1PCR_14
AGGTGAGATCGGTCGAGTGGTCTCAGTTGGAGATGGGATTGCACGTGTTTATGGATTGAACGAGATTCAAGCTGGGGAAATGGTTGAATTTGCCAGCGGTGTGAAAGGAATAGCCTTGAATCTTGAGAATGAGAATGTAGGGATTGTTGTCTTTGGTAGTGATACTGCTATTAAAGAAGGAGATCTTGTCAAGCGCACTGGATCTATTGTGGATGTTCCTGCGGGAAAGGCTATGCTAGGGCGTGTGGTCGATGGCTTGGGAGTACCTATTGATGGAAGGGGGGCTCTAAGCGATCACGAGCGAAGACGTGTCGAAGTGAAAGCCCCTGGTATTATTGAACGTAAATCTGTGCACGAGCCTATGCAAACAGGGTTAAAAGCGGTAGATAGCCTGGTTCC…
>WTatp1PCR _15
AGGGAGATCGGTCGAGTGGTCTCAGTTGGAGATGGGATTGCACGTGTTTATGGATTGAACGAGATTCAAGCTGGGGAAATGGTTGAATTTGCCAGCGGTGTGAAAGGAATAGCCTTGAATCTTGAGAATGAGAATGTAGGGATTGTTGTCTTTGGTAGTGATACTGCTATTAAAGAAGGAGATCTTGTCAAGCGCACTGGATCTATTGTGGATGTTCCTGCGGGAAAGGCTATGCTAGGGCGTGTGGTCGATGGCTTGGGAGTACCTATTGATGGAAGGGGGGCTCTAAGCGATCACGAGCGAAGACGTGTCGAAGTGAAAGCCCCTGGTATTATTGAACGTAAATCTGTGCACGAGCCTATGCAAACAGGGTTAAAAGCGGTAGATAGCCTGGTTCCT…
>WTatp1PCR_16
AGGTGAGATCGGTCGAGTGGTCTCAGTTGGAGATGGGATTGCACGTGTTTATGGATTGAACGAGATTCAAGCTGGGGAAATGGTTGAATTTGCCAGCGGTGTGAAAGGAATAGCCTTGAATCTTGAGAATGAGAATGTAGGGATTGTTGTCTTTGGTAGTGATACTGCTATTAAAGAAGGAGATCTTGTCAAGCGCACTGGATCTATTGTGGATGTTCCTGCGGGAAAGGCTATGCTAGGGCGTGTGGTCGATGGCTTGGGAGTACCTATTGATGGAAGGGGGGCTCTAAGCGATCACGAGCGAAGACGTGTCGAAGTGAAAGCCCCTGGTATTATTGAACGTAAATCTGTGCACGAGCCTATGCAAACAGGGTTAAAAGCGGTAGATAGCCTGGTTCC…
>WTatp1PCR_17
AGGTGAGATCGGTCGAGTGGTCTCAGTTGGAGATGGGATTGCACGTGTTTATGGATTGAACGAGATTCAAGCTGGGGAAATGGTTGAATTTGCCAGCGGTGTGAAAGGAATAGCCTTGAATCTTGAGAATGAGAATGTAGGGATTGTTGTCTTTGGTAGTGATACTGCTATTAAAGAAGGAGATCTTGTCAAGCGCACTGGATCTATTGTGGATGTTCCTGCGGGAAAGGCTATGCTAGGGCGTGTGGTCGATGGCTTGGGAGTACCTATTGATGGAAGGGGGGCTCTAAGCGATCACGAGCGAAGACGTGTCGAAGTGAAAGCCCCTGGTATTATTGAACGTAAATCTGTGCACGAGCCTATGCAAACAGGGTTAAAAGCGGTAGATAGCCTGGTTCC…
>WTatp1PCR_18
AGGGAGATCGGTCGAGTGGTCTCAGTTGGAGATGGGATTGCACGTGTTTATGGATTGAACGAGATTCAAGCTGGGGAAATGGTTGAATTTGCCAGCGGTGTGAAAGGAATAGCCTTGAATCTTGAGAATGAGAATGTAGGGATTGTTGTCTTTGGTAGTGATACTGCTATTAAAGAAGGAGATCTTGTCAAGCGCACTGGATCTATTGTGGATGTTCCTGCGGGAAAGGCTATGCTAGGGCGTGTGGTCGATGGCTTGGGAGTACCTATTGATGGAAGGGGGGCTCTAAGCGATCACGAGCGAAGACGTGTCGAAGTGAAAGCCCCTGGTATTATTGAACGTAAATCTGTGCACGAGCCTATGCAAACAGGGTTAAAAGCGGTAGATAGCCTGGTTCCT…
>WTatp1PCR_19
AGGTGAGATCGGTCGAGTGGTCTCAGTTGGAGATGGGATTGCACGTGTTTATGGATTGAACGAGATTCAAGCTGGGGAAATGGTTGAATTTGCCAGCGGTGTGAAAGGAATAGCCTTGAATCTTGAGAATGAGAATGTAGGGATTGTTGTCTTTGGTAGTGATACTGCTATTAAAGAAGGAGATCTTGTCAAGCGCACTGGATCTATTGTGGATGTTCCTGCGGGAAAGGCTATGCTAGGGCGTGTGGTCGATGGCTTGGGAGTACCTATTGATGGAAGGGGGGCTCTAAGCGATCACGAGCGAAGACGTGTCGAAGTGAAAGCCCCTGGTATTATTGAACGTAAATCTGTGCACGAGCCTATGCAAACAGGGTTAAAAGCGGTAGATAGCCTGGTTCC…
>WTatp1PCR_20
AGGTGAGATCGGTCGAGTGGTCTCAGTTGGAGATGGGATTGCACGTGTTTATGGATTGAACGAGATTCAAGCTGGGGAAATGGTTGAATTTGCCAGCGGTGTGAAAGGAATAGCCTTGAATCTTGAGAATGAGAATGTAGGGATTGTTGTCTTTGGTAGTGATACTGCTATTAAAGAAGGAGATCTTGTCAAGCGCACTGGATCTATTGTGGATGTTCCTGCGGGAAAGGCTATGCTAGGGCGTGTGGTCGATGGCTTGGGAGTACCTATTGATGGAAGGGGGGCTCTAAGCGATCACGAGCGAAGACGTGTCGAAGTGAAAGCCCCTGGTATTATTGAACGTAAATCTGTGCACGAGCCTATGCAAACAGGGTTAAAAGCGGTAGATAGCCTGGTTCC…
>WTatp1PCR_21
AGNNGAGATCGGTCGAGTGTNTCAGTTGGAGATGGGATTGCACGTGTTTATGGATTGAACGAGATTCAAGCTGGGAAATGGTTGAATTTGCCAGCGGTGTGAAAGGAATAGCCNTGAATCTTGAGAATGAGAATGTAGGGATTGTTGTCTTTGGTAGTGATACTGCTATTAAAGAAGGAGATCTTGTCAAGCGCACTGGATCTATTGTGGATGTTCCTGCGGGAAAGGCTATGCTAGGGCGTGTGGTCGATGGCTTGGGAGTACCTATTGATGGAAGGGGGGCTCTAAGCGATCACGAGCGAAGACGTGTCGAAGTGAAAGCCCCTGGTATTATTGAACGTAAATCTGTGCACGAGCCTATGCAAACAGGGTTAAAAGCGGTAGATAGCCTGGTTCCTA…
>WTatp1PCR_22
AGGTGAGATCGGTCGAGTGGTCTCAGTTGGAGATGGGATTGCACGTGTTTATGGATTGAACGAGATTCAAGCTGGGGAAATGGTTGAATTTGCCAGCGGTGTGAAAGGAATAGCCTTGAATCTTGAGAATGAGAATGTAGGGATTGTTGTCTTTGGTAGTGATACTGCTATTAAAGAAGGAGATCTTGTCAAGCGCACTGGATCTATTGTGGATGTTCCTGCGGGAAAGGCTATGCTAGGGCGTGTGGTCGATGGCTTGGGAGTACCTATTGATGGAAGGGGGGCTCTAAGCGATCACGAGCGAAGACGTGTCGAAGTGAAAGCCCCTGGTATTATTGAACGTAAATCTGTGCACGAGCCTATGCAAACAGGGTTAAAAGCGGTAGATAGCCTGGTTCC…
>WTatp1PCR_23
AGGTGAGATCGGTCGAGTGGTCTCAGTTGGAGATGGGATTGCACGTGTTTATGGATTGAACGAGATTCAAGCTGGGGAAATGGTTGAATTTGCCAGCGGTGTGAAAGGAATAGCCTTGAATCTTGAGAATGAGAATGTAGGGATTGTTGTCTTTGGTAGTGATACTACTATTAAAGAAGGAGATCTTGTCAAGCGCACTGGATCTATTGTGGATGTTCCTGCGGGAAAGGCTATGCTAGGGCGTGTGGTCGATGGCTTGGGAGTACCTATTGATGGAAGGGGGGCTCTAAGCGATCACGAGCGAAGACGTGTCGAAGTGAAAGCCCCTGGTATTATTGAACGTAAATCTGTGCACGAGCCTATGCAAACAGGGTTAAAAGCGGTAGATAGCCTGGTTCC…
>WTatp1PCR_24
AGGGAGATCGGTCGAGTGGTCTCAGTTGGAGATGGGATTGCACGTGTTTATGGATTGAACGAGATTCAAGCTGGGGAAATGGTTGAATTTGCCAGCGGTGTGAAAGGAATAGCCTTGAATCTTGAGAATGAGAATGTAGGGATTGTTGTCTTTGGTAGTGATACTGCTATTAAAGAAGGAGATCTTGTCAAGCGCACTGGATCTATTGTGGATGTTCCTGCGGGAAAGGCTATGCTAGGGCGTGTGGTCGATGGCTTGGGAGTACCTATTGATGGAAGGGGGGCTCTAAGCGATCACGAGCGAAGACGTGTCGAAGTGAAAGCCCCTGGTATTATTGAACGTAAATCTGTGCACGAGCCTATGCAAACAGGGTTAAAAGCGGTAGATAGCCTGGTTCCT…

### Sheet: Data S2
>#8PCRatp1_1
GGGAGATCGGTCGAGTGGTCTCAGTTGGAGATGGGATTGCACGTGTTATGGATTGAACGAGATTCAAGCTGGGAAAATGGTTGAATTTGCCAGCGGTGTGAAAGGAATAGCCTTGAATCTTGAGAATGAGAATGTAGGGATTGTTGTCTTTGGTAGTGATACTGCTATTAAAGAAGGAGATCTTGTCAAGCGCACTGGATCTATTGTGGATGTTCCTGCGGGAAAGGCTATGCTAGGGCGTGTGGTCGATGGCTTGGGAGTACCTATTGATGGAAGGGGGGCTCTAAGCGATCACGAGCGAAGACGTGTCGAAGTGAAAGCCCCTGGTATTATTGAACGTAAATCTGTGCACGAGCCTATGCAAACAGGGTTAAAAGCGGTAGATAGCCTGGTTCCTAT…
>#8PCRatp1_2
GTGAGATCGGTCGAGTGGTCTCAGTTGGAGATGGGATTGCACGTGTTTATGGATTGAACGAGATTCAAGCTGGGGAAATGGTTGAATTTGCCAGCGGTGTGAAAGGAATAGCCTTGAATCTTGAGAATGAGAATGTAGGGATTGTTGTCTTTGGTAGTGATACTGCTATTAAAGAAGGAGATCTTGTCAAGCGCACTGGATCTATTGTGGATGTTCCTGCGGGAAAGGCTATGCTAGGGCGTGTGGTCGATGGCTTGGGAGTACCTATTGATGGAAGGGGGGCTCTAAGCGATCACGAGCGAAGACGTGTCGAAGTGAAAGCCCCTGGTATTATTGAACGTAAATCTGTGCACGAGCCTATGCAAACAGGGTTAAAAGCGGTAGATAGCCTGGTTCCTA…
>#8PCRatp1_3
GTGAGATCGGTCGAGTGGTCTCAGTTGGAGATGGGATTGCACGTGTTATGGATTGAACGAGATTCAAGCTGGGAAAATGGTTGAATTTGCCAGCGGTGTGAAATGAATAACCTTGAATCTTAAGAATGAGAATGTAGGGATTGTTGTTTTTGGTAGTGATACTGCTATTAAAGAAGGAGATCTTGTCAAGCGCACTGGATCTATTGTGGATGTTCTTGTGGGAAAGGCTATGCTAGGGCGTGTGGTCGATGGCTTGGGAGTACCTATTGATGGAAGGGGGGCTCTAAGCGATCACGAGCGAAGACGTGTCAAAATGAAAGCCCCTGGTATTATTGAACGTAAATCTGTGCACGAGCCTATGCAAACAGGGTTAAAAGCGGTAGATAGCCTGGTTCCTAT…
>#8PCRatp1_4
GAGATCGGTCGAGTGGTCTCAGTTGGAGATGGGATTGCACGTGTTATGGATTGAACGAGATTCAAGCTGGGAAAATGGTTGAATTTGCCAGCGGTGTGAAAGGAATAGCCTTGAATCTTGAGAATGAGAATGTAGGGATTGTTGTCTTTGGTAGTGATACTGCTATTAAAGAAGGAGATCTTGTCAAGCGCACTGGATCTATTGTGGATGTTCCTGCGGGAAAGGCTATGCTAGGGCGTGTGGTCGATGGCTTGGGAGTACCTATTGATGGAAGGGGGGCTCTAAGCGATCACGAGCGAAGACGTGTTGAAGTGAAAGCCCCTAGTATTATTGAACGTAAATCTGTGCACGAGCCTATGCAAACAGGGTTAAAAGCGGTAGATAGCCTGGTTCCTATAG…
>#8PCRatp1_5
AGGTGAGATCGGTCGAGTGGTCTCAGTTGGAGATGGGATTGCACGTGTTTATGGATTGAACGAGATTCAAGCTGGGGAAATGGTTGAATTTGCCAGCGGTGTGAAAGGAATAGCCTTGAATCTTGAGAATGAGAATGTAGGGATTGTTGTCTTTGGTAGTGATACTGCTATTAAAGAAGGAGATCTTGTCAAGCGCACTGGATCTATTGTGGATGTTCCTGCGGGAAAGGCTATGCTAGGGCGTGTGGTCGATGGCTTGGGAGTACCTATTGATGGAAGGGGGGCTCTAAGCGATCACGAGCGAAGACGTGTTGAAGTGAAAGCCCCTAGTATTATTGAACGTAAATCTGTGCACGAGCCTATGCAAACAGGGTTAAAAGCGGTAGATAGCCTGGTTCC…
>#8PCRatp1_7
GTGAGATCGGTCGAGTGGTCTCAGTTGGAGATGGGATTGCACGTGTTTATGGATTGAACGAGATTCAAGCTGGGGAAATGGTTGAATTTGCCAGCGGTGTGAAAGGAATAGCCTTGAATCTTGAGAATGAGAATGTAGGGATTGTTGTCTTTGGTAGTGATACTGCTATTAAAGAAGGAGATCTTGTCAAGCGCACTGGATCTATTGTGGATGTTCCTGCGGGAAAGGCTATGCTAGGGCGTGTGGTCGATGGCTTGGGAGTACCTATTGATGGAAGGGGGGCTCTAAGCGATCACGAGCGAAGACGTGTCGAAGTGAAAGCCCCTGGTATTATTGAACGTAAATCTGTGCACGAGCCTATGCAAACAGGGTTAAAAGCGGTAGATAGCCTGGTTCCTA…
>#8PCRatp1_8
TGAGATCGGTCGAGTGGTCTCAGTTGGAGATGGGATTGCACGTGTTTATGGATTGAACGAGATTCAAGCTGGGGAAATGGTTGAATTTGCCAGCGGTGTGAAAGGAATAGCCTTGAATCTTGAGAATGAGAATGTAGGGATTGTTGTCTTTGGTAGTGATACTGCTATTAAAGAAGGAGATCTTGTCAAGCGCACTGGATCTATTGTGGATGTTCCTGCGGGAAAGGCTATGCTAGGGCGTGTGGTCGATGGCTTGGGAGTACCTATTGATGGAAGGGGGGCTCTAAGCGATCACGAGCGAAGACGTGTCGAAGTGAAAGCCCCTGGTATTATTGAACGTAAATCTGTGCACGAGCCTATGCAAACAGGGTTAAAAGCGGTAGATAGCCTGGTTCCTAT…
>#8PCRatp1_9
TCAGGTAGATCGGTCGAGTGGTCTCAGTTGGAGATGGGATTGCACGTGTTTATGGATTGAACGAGATTCAAGCTGGGGAAATGGTTGAATTTGCCAGCGGTGTGAAAGGAATAGCCTTGAATCTTGAGAATGAGAATGTAGGGATTGTTGTCTTTGGTAGTGATACTGCTATTAAAGAAGGAGATCTTGTCAAGCGCACTGGATCTATTGTGGATGTTCCTGCGGGAAAGGCTATGCTAGGGCGTGTGGTCGATGGCTTGGGAGTACCTATTGATGGAAGGGGGGCTCTAAGCGATCACGAGCGAAGACGTGTTGAAGTGAAAGCCCCTAGTATTATTGAACGTAAATCTGTGCACGAGCCTATGCAAACAGGGTTAAAAGCGGTAGATAGCCTGGTTC…
>#8PCRatp1_10
GTGAGATCGGTCGAGTGGTCTCAGTTGGAGATGGGATTGCACGTGTTATGGATTGAACGAGATTCAAGCTGGGAAAATGGTTGAATTTGCCAGCGGTGTGAAAGGAATAGCCTTGAATCTTGAGAATGAGAATGTAGGGATTGTTGTCTTTGGTAGTGATACTGCTATTAAAGAAGGAGATCTTGTCAAGCGCACTGGATCTATTGTGGATGTTCCTGCGGGAAAGGCTATGCTAGGGCGTGTGGTCGATGGCTTGGGAGTACCTATTGATGGAAGGGGGGCTCTAAGCGATCACGAGCGAAGACGTGTCGAAGTGAAAGCCCCTGGTATTATTGAACGTAAATCTGTGCACGAGCCTATGCAAACAGGGTTAAAAGCGGTAGATAGCCTGGTTCCTAT…
>#8PCRatp1_11
TGAGATCGGTCGAGTGGTCTCAGTTGGAGATGGGATTGCACGTGTTTATGGATTGAACGAGATTCAAGCTGGGGAAATGGTTGAATTTGCCAGCGGTGTGAAAGGAATAGCCTTGAATCTTGAGAATGAGAATGTAGGGATTGTTGTCTTTGGTAGTGATACTGCTATTAAAGAAGGAGATCTTGTCAAGCGCACTGGATCTATTGTGGATGTTCCTGCGGGAAAGGCTATGCTAGGGCGTGTGGTCGATGGCTTGGGAGTACCTATTGATGGAAGGGGGGCTCTAAGCGATCACGAGCGAAGACGTGTTGAAGTGAAAGCCCCTAGTATTATTGAACGTAAATCTGTGCACGAGCCTATGCAAACAGGGTTAAAAGCGGTAGATAGCCTGGTTCCTAT…
>#8PCRatp1_12
GGAGATCGGTCGAGTGGTCTCAGTTGGAGATGGGATTGCACGTGTTTATGGATTGAACGAGATTCAAGCTGGGGAAATGGTTGAATTTGCCAGCGGTGTGAAAGGAATAGCCTTGAATCTTGAGAATGAGAATGTAGGGATTGTTGTTTTTGGTAGTGATACTGCTATTAAAGAAGGAGATCTTGTCAAGCGCACTGGATCTATTGTGGATGTTCCTGCGGGAAAGGCTATGCTAGGGCGTGTGGTCGATGGCTTGGGAGTACCTATTGATGGAAGGGGGGCTCTAAGCGATCACGAGCGAAGACGTGTCGAAGTGAAAGCCCCTGGTATTATTGAACGTAAATCTGTGCACGAGCCTATGCAAACAGGGTTAAAAGCGGTAGATAGCCTGGTTCCTAT…
>#8PCRatp1_13
GTGAGATCGGTCGAGTGGTCTCAGTTGGAGATGGGATTGCACGTGTTTATGGATTGAACGAGATTCAAGCTGGGGAAATGGTTGAATTTGCCAGCGGTGTGAAAGGAATAGCCTTGAATCTTGAGAATGAGAATGTAGGGATTGTTGTCTTTGGTAGTGATACTGCTATTAAAGAAGGAGATCTTGTCAAGCGCACTGGATCTATTGTGGATGTTCCTGCGGGAAAGGCTATGCTAGGGCGTGTGGTCGATGGCTTGGGAGTACCTATTGATGGAAGGGGGGCTCTAAGCGATCACGAGCGAAGACGTGTCGAAGTGAAAGCCCCTGGTATTATTGAACGTAAATCTGTGCACGAGCCTATGCAAACAGGGTTAAAAGCGGTAGATAGCCTGGTTCCTA…
>#8PCRatp1_14
GTGAGATCGGTCGAGTGGTCTCAGTTGGAGATGGAATTGCACGTGTTTATGAATTGAACGAGATACAAGCTGGGGAAATGGTTGAATTTGCTAGCTGTGTGAAATGAATAACCTTGAATCTTAAGAATGAGAATGTAGGGATTGTTGTTTTTGGTAGTGATACTGCTATTAAAGAAGGAGATCTTGTCAAGCGCACTGGATCTATTGTGGATGTTCTTGTGGGAAAGGCTATGCTAGGGCGTGTGGTCGATGGCTTGGGAGTACCTATTGATGGAAGGGGGGCTCTAAGCGATCACGAGCGAAGACGTGTCAAAATGAAAGCCCCTGGTATTATTGAACGTAAATCTGTGCACGAGCCTATGCAAACAGGGTTAAAAGCGGTAGATAGCCTGGTTCCTA…
>#8PCRatp1_15
TGAGATCGGTCGAGTGGTCTCAGTTGGAGATGGGATTGCACGTGTTTATGGATTGAACGAGATTCAAGCTGGGGAAATGGTTGAATTTGCCAGCGGTGTGAAAGGAATAGCCTTGAATCTTGAGAATGAGAATGTAGGGATTGTTGTCTTTGGTAGTGATACTGCTATTAAAGAAGGAGATCTTGTCAAGCGCACTGGATCTATTGTGGATGTTCCTGCGGGAAAGGCTATGCTAGGGCGTGTGGTCGATGGCTTGGGAGTACCTATTGATGGAAGGGGGGCTCTAAGCGATCACGAGCGAAGACGTGTTGAAGTGAAAGCCCCTAGTATTATTGAACGTAAATCTGTGCACGAGCCTATGCAAACAGGGTTAAAAGCGGTAGATAGCCTGGTTCCTAT…
>#8PCRatp1_16
TGAGATCGGTCGAGTGGTCTCAGTTGGAGATGGGATTGCACGTGTTTATGGATTGAACGAGATTCAAGCTGGGGAAATGGTTGAATTTGCCAGCGGTGTGAAAGGAATAGCCTTGAATCTTGAGAATGAGAATGTAGGGATTGTTGTCTTTGGTAGTGATACTGCTATTAAAGAAGGAGATCTTGTCAAGCGCACTGGATCTATTGTGGATGTTCCTGCGGGAAAGGCTATGCTAGGGCGTGTGGTCGATGGCTTGGGAGTACCTATTGATGGAAGGGGGGCTCTAAGCGATCACGAGCGAAGACGTGTCGAAGTGAAAGCCCCTGGTATTATTGAACGTAAATCTGTGCACGAGCCTATGCAAACAGGGTTAAAAGCGGTAGATAGCCTGGTTCCTAT…
>#8PCRatp1_17
TCAGGTGAGATCGGTCGAGTGGTCTCAGTTGGAGATGGGATTGCACGTGTTATGGATTGAACGAGATTCAAGCTGGGAAAATGGTTGAATTTGCCAGCGGTGTGAAAGGAATAGCCTTGAATCTTAAGAATGAGAATGTAGGGATTGTTGTTTTTGGTAGTGATACTGCTATTAAAGAAGGAGATCTTGTCAAGCGCACTGGATCTATTGTGGATGTTCTTGTGGGAAAGGCTATGCTAGGGCGTGTGGTCGATGGCTTGGGAGTACCTATTGATGGAAGGGGGGCTCTAAGCGATCACGAGCGAAGACGTGTCAAAATGAAAGCCCCTGGTATTATTGAACGTAAATCTGTGCACGAGCCTATGCAAACAGGGTTAAAAGCGGTAGATAGCCTGGTTC…
>#8PCRatp1_18
TGAGATCGGTCGAGTGGTCTCAGTTGGAGATGGGATTGCACGTGTTTATGGATTGAACGAGATTCAAGCTGGGGAAATGGTTGAATTTGCCAGCGGTGTGAAAGGAATAGCCTTGAATCTTGAGAATGAGAATGTAGGGATTGTTGTCTTTGGTAGTGATACTGCTATTAAAGAAGGAGATCTTGTCAAGCGCACTGGATCTATTGTGGATGTTCCTGCGGGAAAGGCTATGCTAGGGCGTGTGGTCGATGGCTTGGGAGTACCTATTGATGGAAGGGGGGCTCTAAGCGATCACGAGCGAAGACGTGTCGAAGTGAAAGCCCCTGGTATTATTGAACGTAAATCTGTGCACGAGCCTATGCAAACAGGGTTAAAAGCGGTAGATAGCCTGGTTCCTAT…
>#8PCRatp1_19
TGAGATCGGTCGAGTGGTCTCAGTTGGAGATGGGATTGCACGTGTTTATGGATTGAACGAGATTCAAGCTGGGGAAATGGTTGAATTTGCCAGCGGTGTGAAAGGAATAGCCTTGAATCTTGAGAATGAGAATGTAGGGATTGTTGTTTTTGGTAGTGATACTGCTATTAAAGAAGGAGATCTTGTCAAGCGCACTGGATCTATTGTGGATGTTCTTGTGGGAAAGGCTATGCTAGGGCGTGTGGTCGATGGCTTGGGAGTACCTATTGATGGAAGGGGGGCTCTAAGCGATCACGAGCGAAGACGTGTCAAAATGAAAGCCCCTGGTATTATTGAACGTAAATCTGTGCACGAGCCTATGCAAACAGGGTTAAAAGCGGTAGATAGCCTGGTTCCTAT…
>#8PCRatp1_20
TGAGATCGGTCGAGTGGTCTCAGTTGGAGATGGGATTGCACGTGTTTATGGATTGAACGAGATTCAAGCTGGGGAAATGGTTGAATTTGCCAGCGGTGTGAAAGGAATAGCCTTGAATCTTGAGAATGAGAATGTAGGGATTGTTGTCTTTGGTAGTGATACTGCTATTAAAGAAGGAGATCTTGTCAAGCGCACTGGATCTATTGTGGATGTTCCTGCGGGAAAGGCTATGCTAGGGCGTGTGGTCGATGGCTTGGGAGTACCTATTGATGGAAGGGGGGCTCTAAGCGATCACGAGCGAAGACGTGTCGAAGTGAAAGCCCCTGGTATTATTGAACGTAAATCTGTGCACGAGCCTATGCAAACAGGGTTAAAAGCGGTAGATAGCCTGGTTCCTAT…
>#8PCRatp1_21
GTGAGATCGGTCGAGTGGTCTCAGTTGGAGATGGAATTGCACGTGTTTATGAATTGAACGAGATACAAGCTGGGGAAATGGTTGAATTTGCTAGCTGTGTGAAATGAATAACCTTGAATCTTAAGAATGAGAATGTAGGGATTGTTGTTTTTGGTAGTGATACTGCTATTAAAGAAGGAGATCTTGTCAAGCGCACTGGATCTATTGTGGATGTTCTTGTGGGAAAGGCTATGCTAGGGCGTGTGGTCGATGGCTTGGGAGTACCTATTGATGGAAGGGGGGCTCTAAGCGATCACGAGCGAAGACGTGTCAAAATGAAAGCCCCTGGTATTATTGAACGTAAATCTGTGCACGAGCCTATGCAAACAGGGTTAAAAGCGGTAGATAGCCTGGTTCCTA…
>#8PCRatp1_22
GATCGGTCGAGTGGTCTCAGTTGGAGATGGGATTGCACGTGTTATGGATTGAACGAGATTCAAGCTGGGAAAATGGTTGAATTTGCCAGCGGTGTGAAAGGAATAGCCTTGAATCTTGAGAATGAGAATGTAGGGATTGTTGTCTTTGGTAGTGATACTGCTATTAAAGAAGGAGATCTTGTCAAGCGCACTGGATCTATTGTGGATGTTCCTGCGGGAAAGGCTATGCTAGGGCGTGTGGTCGATGGCTTGGGAGTACCTATTGATGGAAGGGGGGCTCTAAGCGATCACGAGCGAAGACGTGTCGAAGTGAAAGCCCCTGGTATTATTGAACGTAAATCTGTGCACGAGCCTATGCAAACAGGGTTAAAAGCGGTAGATAGCCTGGTTCCTATAGGT…
>#8PCRatp1_23
TGAGATCGGTCGAGTGGTCTCAGTTGGAGATGGGATTGCACGTGTTTATGGATTGAACGAGATTCAAGCTGGGGAAATGGTTGAATTTGCCAGCGGTGTGAAAGGAATAGCCTTGAATCTTGAGAATGAGAATGTAGGGATTGTTGTCTTTGGTAGTGATACTGCTATTAAAGAAGGAGATCTTGTCAAGCGCACTGGATCTATTGTGGATGTTCCTGCGGGAAAGGCTATGCTAGGGCGTGTGGTCGATGGCTTGGGAGTACCTATTGATGGAAGGGGGGCTCTAAGCGATCACGAGCGAAGACGTGTCGAAGTGAAAGCCCCTGGTATTATTGAACGTAAATCTGTGCACGAGCCTATGCAAACAGGGTTAAAAGCGGTAGATAGCCTGGTTCCTAT…
>#8PCRatp1_24
GTGAGATCGGTCGAGTGGTCTCAGTTGGAGATGGGATTGCACGTGTTATGGATTGAACGAGATTCAAGCTGGGAAAATGGTTGAATTTGCCAGCGGTGTGAAAGGAATAGCCTTGAATCTTGAGAATGAGAATGTAGGGATTGTTGTCTTTGGTAGTGATACTGCTATTAAAGAAGGAGATCTTGTCAAGCGCACTGGATCTATTGTGGATGTTCCTGCGGGAAAGGCTATGCTAGGGCGTGTGGTCGATGGCTTGGGAGTACCTATTGATGGAAGGGGGGCTCTAAGCGATCACGAGCGAAGACGTGTCGAAGTGAAAGCCCCTGGTATTATTGAACGTAAATCTGTGCACGAGCCTATGCAAACAGGGTTAAAAGCGGTAGATAGCCTGGTTCCTAT…

### Sheet: Data S3
>#16PCRatp1_1
AGGTGAGATCGGTCGAGTGGTCTCAGTTGGAGATGGGATTGCACGTGTTTATGGATTGAACGAGATTCAAGCTGGGGAAATGGTTGAATTTGCCAGCGGTGTGAAAGGAATAGCCTTGAATCTTGAGAATGAGAATGTAGGGATTGTTGTCTTTGGTAGTGATACTGCTATTAAAGAAGGAGATCTTGTCAAGCGCACTGGATCTATTGTGGATGTTCCTGCGGGAAAGGCTATGCTAGGGCGTGTGGTCGATGGCTTGGGAGTACCTATTGATGGAAGGGGGGCTCTAAGCGATCACGAGCGAAGACGTGTCGAAGTGAAAGCCCCTGGTATTATTGAACGTAAATCTGTGCACGAGCCTATGCAAACAGGGTTAAAAGCGGTAGATAGCCTGGTTCC…
>#16PCRatp1_2
AGGGAGATCGGTCGAGTGGTCTCAGTTGGAGATGGAATTGCACGTGTTTATGAATTGAACGAGATACAAGCTGGGGAAATGGTTGAATTTGCTAGCTGTGTGAAATGAATAACCTTGAATCTTAAGAATGAGAATGTAGGGATTGTTGTTTTTGGTAGTGATACTGCTATTAAAGAAGGAGATCTTGTCAAGCGCACTGGATCTATTGTGGATGTTCTTGTGGGAAAGGCTATGCTAGGGCGTGTGGTCGATGGCTTGGGAGTACCTATTGATGGAAGGGGGGCTCTAAGCGATCACGAGCGAAGACGTGTCAAAATGAAAGCCCCTGGTATTATTGAACGTAAATCTGTGCACGAGCCTATGCAAACAGGGTTAAAAGCGGTAGATAGCCTGGTTCCT…
>#16PCRatp1_3
AGGTGAGATCGGTCGAGTGGTCTCAGTTGGAGATGGGATTGCACGTGTTTATGGATTGAACGAGATTCAAGCTGGGGAAATGGTTGAATTTGCCAGCGGTGTGAAAGGAATAGCCTTGAATCTTGAGAATGAGAATGTAGGGATTGTTGTCTTTGGTAGTGATACTGCTATTAAAGAAGGAGATCTTGTCAAGCGCACTGGATCTATTGTGGATGTTCCTGCGGGAAAGGCTATGCTAGGGCGTGTGGTCGATGGCTTGGGAGTACCTATTGATGGAAGGGGGGCTCTAAGCGATCACGAGCGAAGACGTGTCGAAGTGAAAGCCCCTGGTATTATTGAACGTAAATCTGTGCACGAGCCTATGCAAACAGGGTTAAAAGCGGTAGATAGCCTGGTTCC…
>#16PCRatp1_4
AGGTGAGATCGGTCGAGTGGTCTCAGTTGGAGATGGAATTGCACGTGTTTATGAATTGAACGAGATACAAGCTGGGGAAATGGTTGAATTTGCTAGCTGTGTGAAATGAATAACCTTGAATCTTAAGAATGAGAATGTAGGGATTGTTGTTTTTGGTAGTGATACTGCTATTAAAGAAGGAGATCTTGTCAAGCGCACTGGATCTATTGTGGATGTTCTTGTGGGAAAGGCTATGCTAGGGCGTGTGGTCGATGGCTTGGGAGTACCTATTGATGGAAGGGGGGCTCTAAGCGATCACGAGCGAAGACGTGTCAAAATGAAAGCCCCTGGTATTATTGAACGTAAATCTGTGCACGAGCCTATGCAAACAGGGTTAAAAGCGGTAGATAGCCTGGTTCC…
>#16PCRatp1_5
AGGTGAGATCGGTCGAGTGGTCTCAGTTGGAGATGGGATTGCACGTGTTTATGGATTGAACGAGATTCAAGCTGGGGAAATGGTTGAATTTGCCAGCGGTGTGAAAGGAATAGCCTTGAATCTTGAGAATGAGAATGTAGGGATTGTTGTCTTTGGTAGTGATACTGCTATTAAAGAAGGAGATCTTGTCAAGCGCACTGGATCTATTGTGGATGTTCCTGCGGGAAAGGCTATGCTAGGGCGTGTGGTCGATGGCTTGGGAGTACCTATTGATGGAAGGGGGGCTCTAAGCGATCACGAGCGAAGACGTGTCGAAGTGAAAGCCCCTGGTATTATTGAACGTAAATCTGTGCACGAGCCTATGCAAACAGGGTTAAAAGCGGTAGATAGCCTGGTTCC…
>#16PCRatp1_6
AGGTGAGATCGGTCGAGTGGTCTCAGTTGGAGATGGGATTGCACGTGTTATGGATTGAACGAGATTCAAGCTGGGAAAATGGTTGAATTTGCCAGCGGTGTGAAAGGAATAGCCTTGAATCTTGAGAATGAGAATGTAGGGATTGTTGTCTTTGGTAGTGATACTGCTATTAAAGAAGGAGATCTTGTCAAGCGCACTGGATCTATTGTGGATGTTCCTGCGGGAAAGGCTATGCTAGGGCGTGTGGTCGATGGCTTGGGAGTACCTATTGATGGAAGGGGGGCTCTAAGCGATCACGAGCGAAGACGTGTCGAAGTGAAAGCCCCTGGTATTATTGAACGTAAATCTGTGCACGAGCCTATGCAAACAGGGTTAAAAGCGGTAGATAGCCTGGTTCCT…
>#16PCRatp1_7
AGGTGAGATCGGTCGAGTGGTCTCAGTTGGAGATGGGATTGCACGTGTTATGGATTGAACGAGATTCAAGCTGGGAAAATGGTTGAATTTGCCAGCGGTGTGAAAGGAATAGCCTTGAATCTTGAGAATGAGAATGTAGGGATTGTTGTCTTTGGTAGTGATACTGCTATTAAAGAAGGAGATCTTGTCAAGCGCACTGGATCTATTGTGGATGTTCCTGCGGGAAAGGCTATGCTAGGGCGTGTGGTCGATGGCTTGGGAGTACCTATTGATGGAAGGGGGGCTCTAAGCGATCACGAGCGAAGACGTGTCGAAGTGAAAGCCCCTGGTATTATTGAACGTAAATCTGTGCACGAGCCTATGCAAACAGGGTTAAAAGCGGTAGATAGCCTGGTTCCT…
>#16PCRatp1_8
AGGTGAGATCGGTCGAGTGGTCTCAGTTGGAGATGGGATTGCACGTGTTTATGGATTGAACGAGATTCAAGCTGGGGAAATGGTTGAATTTGCCAGCGGTGTGAAAGGAATAGCCTTGAATCTTGAGAATGAGAATGTAGGGATTGTTGTCTTTGGTAGTGATACTGCTATTAAAGAAGGAGATCTTGTCAAGCGCACTGGATCTATTGTGGATGTTCCTGCGGGAAAGGCTATGCTAGGGCGTGTGGTCGATGGCTTGGGAGTACCTATTGATGGAAGGGGGGCTCTAAGCGATCACGAGCGAAGACGTGTCGAAGTGAAAGCCCCTGGTATTATTGAACGTAAATCTGTGCACGAGCCTATGCAAACAGGGTTAAAAGCGGTAGATAGCCTGGTTCC…
ACNGGTAGCTTGACCGC
>#16PCRatp1_9
AGGTGAGATCGGTCGAGTGGTCTCAGTTGGAGATGGGATTGCACGTGTTATGGATTGAACGAGATTCAAGCTGGGAAAATGGTTGAATTTGCCAGCGGTGTGAAAGGAATAGCCTTGAATCTTGAGAATGAGAATGTAGGGATTGTTGTCTTTGGTAGTGATACTGCTATTAAAGAAGGAGATCTTGTCAAGCGCACTGGATCTATTGTGGATGTTCCTGCGGGAAAGGCTATGCTAGGGCGTGTGGTCGATGGCTTGGGAGTACCTATTGATGGAAGGGGGGCTCTAAGCGATCACGAGCGAAGACGTGTCGAAGTGAAAGCCCCTGGTATTATTGAACGTAAATCTGTGCACGAGCCTATGCAAACAGGGTTAAAAGCGGTAGATAGCCTGGTTCCT…
>#16PCRatp1_10
AGGTGAGATCGGTCGAGTGGTCTCAGTTGGAGATGGGATTGCACGTGTTATGGATTGAACGAGATTCAAGCTGGGAAAATGGTTGAATTTGCCAGCGGTGTGAAAGGAATAGCCTTGAATCTTGAGAATGAGAATGTAGGGATTGTTGTTTTTGGTAGTGATACTGCTATTAAAGAAGGAGATCTTGTCAAGCGCACTGGATCTATTGTGGATGTTCTTGTGGGAAAGGCTATGCTAGGGCGTGTGGTCGATGGCTTGGGAGTACCTATTGATGGAAGGGGGGCTCTAAGCGATCACGAGCGAAGACGTGTCAAAATGAAAGCCCCTGGTATTATTGAACGTAAATCTGTGCACGAGCCTATGCAAACAGGGTTAAAAGCGGTAGATAGCCTGGTTCCT…
>#16PCRatp1_11
AGGTGAGATCGGTCGAGTGGTCTCAGTTGGAGATGGGATTGCACGTGTTTATGGATTGAACGAGATTCAAGCTGGGGAAATGGTTGAATTTGCCAGCGGTGTGAAAGGAATAGCCTTGAATCTTGAGAATGAGAATGTAGGGATTGTTGTCTTTGGTAGTGATACTGCTATTAAAGAAGGAGATCTTGTCAAGCGCACTGGATCTATTGTGGATGTTCCTGCGGGAAAGGCTATGCTAGGGCGTGTGGTCGATGGCTTGGGAGTACCTATTGATGGAAGGGGGGCTCTAAGCGATCACGAGCGAAGACGTGTCGAAGTGAAAGCCCCTGGTATTATTGAACGTAAATCTGTGCACGAGCCTATGCAAACAGGGTTAAAAGCGGTAGATAGCCTGGTTCC…
>#16PCRatp1_12
AGGTGAGATCGGTCGAGTGGTCTCAGTTGGAGATGGGATTGCACGTGTTATGGATTGAACGAGATTCAAGCTGGGAAAATGGTTGAATTTGCCAGCGGTGTGAAAGGAATAGCCTTGAATCTTGAGAATGAGAATGTAGGGATTGTTGTCTTTGGTAGTGATACTGCTATTAAAGAAGGAGATCTTGTCAAGCGCACTGGATCTATTGTGGATGTTCCTGCGGGAAAGGCTATGCTAGGGCGTGTGGTCGATGGCTTGGGAGTACCTATTGATGGAAGGGGGGCTCTAAGCGATCACGAGCGAAGACGTGTCGAAGTGAAAGCCCCTGGTATTATTGAACGTAAATCTGTGCACGAGCCTATGCAAACAGGGTTAAAAGCGGTAGATAGCCTGGTTCCT…
>#16PCRatp1_13
AGGTGAGATCGGTCGAGTGGTCTCAGTTGGAGATGGAATTGCACGTGTTTATGAATTGAACGAGATACAAGCTGGGGAAATGGTTGAATTTGCTAGCTGTGTGAAATGAATAACCTTGAATCTTAAGAATGAGAATGTAGGGATTGTTGTTTTTGGTAGTGATACTGCTATTAAAGAAGGAGATCTTGTCAAGCGCACTGGATCTATTGTGGATGTTCTTGTGGGAAAGGCTATGCTAGGGCGTGTGGTCGATGGCTTGGGAGTACCTATTGATGGAAGGGGGGCTCTAAGCGATCACGAGCGAAGACGTGTCAAAATGAAAGCCCCTGGTATTATTGAACGTAAATCTGTGCACGAGCCTATGCAAACAGGGTTAAAAGCGGTAGATAGCCTGGTTCC…
>#16PCRatp1_15
AGGTGAGATCGGTCGAGTGGTCTCAGTTGGAGATGGGATTGCACGTGTTTATGGATTGAACGAGATTCAAGCTGGGGAAATGGTTGAATTTGCCAGCGGTGTGAAAGGAATAGCCTTGAATCTTGAGAATGAGAATGTAGGGATTGTTGTCTTTGGTAGTGATACTGCTATTAAAGAAGGAGATCTTGTCAAGCGCACTGGATCTATTGTGGATGTTCTTGTGGGAAAGGCTATGCTAGGGCGTGTGGTCGATGGCTTGGGAGTACCTATTGATGGAAGGGGGGCTCTAAGCGATCACGAGCGAAGACGTGTTGAAGTGAAAGCCCCTAGTATTATTGAACGTAAATCTGTGCACGAGCCTATGCAAACAGGGTTAAAAGCGGTAGATAGCCTGGTTCC…
>#16PCRatp1_16
AGGTGAGATCGGTCGAGTGGTCTCAGTTGGAGATGGGATTGCACGTGTTATGGATTGAACGAGATTCAAGCTGGGAAAATGGTTGAATTTGCCAGCGGTGTGAAAGGAATAGCCTTGAATCTTGAGAATGAGAATGTAGGGATTGTTGTCTTTGGTAGTGATACTGCTATTAAAGAAGGAGATCTTGTCAAGCGCACTGGATCTATTGTGGATGTTCCTGCGGGAAAGGCTATGCTAGGGCGTGTGGTCGATGGCTTGGGAGTACCTATTGATGGAAGGGGGGCTCTAAGCGATCACGAGCGAAGACGTGTCGAAGTGAAAGCCCCTGGTATTATTGAACGTAAATCTGTGCACGAGCCTATGCAAACAGGGTTAAAAGCGGTAGATAGCCTGGTTCCT…
>#16PCRatp1_17
AGGTGAGATCGGTCGAGTGGTCTCAGTTGGAGATGGGATTGCACGTGTTATGGATTGAACGAGATTCAAGCTGGGGAAATGGTTGAATTTGCCAGCGGTGTGAAAGGAATAGCCTTGAATCTTGAGAATGAGAATGTAGGGATTGTTGTCTTTGGTAGTGATACTGCTATTAAAGAAGGAGATCTTGTCAAGCGCACTGGATCTATTGTGGATGTTCCTGCGGGAAAGGCTATGCTAGGGCGTGTGGTCGATGGCTTGGGAGTACCTATTGATGGAAGGGGGGCTCTAAGCGATCACGAGCGAAGACGTGTTGAAGTGAAAGCCCCTAGTATTATTGAACGTAAATCTGTGCACGAGCCTATGCAAACAGGGTTAAAAGCGGTAGATAGCCTGGTTCCT…
>#16PCRatp1_18
GAGATGGGATTGCACGTGTTATGGATTGAACGAGATTCAAGCTGGGAAAATGGTTGAATTTGCCAGCGGTGTGAAAGGAATAGCCTTGAATCTTGAGAATGAGAATGTAGGGATTGTTGTCTTTGGTAGTGATACTGCTATTAAAGAAGGAGATCTTGTCAAGCGCACTGGATCTATTGTGGATGTTCCTGCGGGAAAGGCTATGCTAGGGCGTGTGGTCGATGGCTTGGGAGTACCTATTGATGGAAGGGGGGCTCTAAGCGATCACGAGCGAAGACGTGTCGAAGTGAAAGCCCCTGGTATTATTGAACGTAAATCTGTGCACGAGCCTATGCAAACAGGGTTAAAAGCGGTAGATAGCCTGGTTCCTATAGGTCGTGGTCAACGAGAACTTATAAT…
>#16PCRatp1_19
AGGTGAGATCGGTCGAGTGGTCTCAGTTGGAGATGGGATTGCACGTGTTATGGATTGAACGAGATTCAAGCTGGGAAAATGGTTGAATTTGCCAGCGGTGTGAAAGGAATAGCCTTGAATCTTGAGAATGAGAATGTAGGGATTGTTGTCTTTGGTAGTGATACTGCTATTAAAGAAGGAGATCTTGTCAAGCGCACTGGATCTATTGTGGATGTTCCTGCGGGAAAGGCTATGCTAGGGCGTGTGGTCGATGGCTTGGGAGTACCTATTGATGGAAGGGGGGCTCTAAGCGATCACGAGCGAAGACGTGTCGAAGTGAAAGCCCCTGGTATTATTGAACGTAAATCTGTGCACGAGCCTATGCAAACAGGGTTAAAAGCGGTAGATAGCCTGGTTCCT…
>#16PCRatp1_20
AGGGAGATCGGTCGAGTGGTCTCAGTTGGAGATGGGATTGCACGTGTTTATGGATTGAACGAGATTCAAGCTGGGGAAATGGTTGAATTTGCCAGCGGTGTGAAAGGAATAGCCTTGAATCTTGAGAATGAGAATGTAGGGATTGTTGTCTTTGGTAGTGATACTGCTATTAAAGAAGGAGATCTTGTCAAGCGCACTGGATCTATTGTGGATGTTCCTGCGGGAAAGGCTATGCTAGGGCGTGTGGTCGATGGCTTGGGAGTACCTATTGATGGAAGGGGGGCTCTAAGCGATCACGAGCGAAGACGTGTCGAAGTGAAAGCCCCTGGTATTATTGAACGTAAATCTGTGCACGAGCCTATGCAAACAGGGTTAAAAGCGGTAGATAGCCTGGTTCCT…
>#16PCRatp1_21
AGGTGAGATCGGTCGAGTGGTCTCAGTTGGAGATGGGATTGCACGTGTTATGGATTGAACGAGATTCAAGCTGGGAAAATGGTTGAATTTGCTAGCTGTGTGAAATGAATAACCTTGAATCTTAAGAATGAGAATGTAGGGATTGTTGTTTTTGGTAGTGATACTGCTATTAAAGAAGGAGATCTTGTCAAGCGCACTGGATCTATTGTGGATGTTCTTGTGGGAAAGGCTATGCTAGGGCGTGTGGTCGATGGCTTGGGAGTACCTATTGATGGAAGGGGGGCTCTAAGCGATCACGAGCGAAGACGTGTCGAAGTGAAAGCCCCTGGTATTATTGAACGTAAATCTGTGCACGAGCCTATGCAAACAGGGTTAAAAGCGGTAGATAGCCTGGTTCCT…
>#16PCRatp1_22
AGGTGAGATCGGTCGAGTGGTCTCAGTTGGAGATGGAATTGCACGTGTTTATGAATTGAACGAGATACAAGCTGGGGAAATGGTTGAATTTGCTAGCTGTGTGAAATGAATAACCTTGAATCTTAAGAATGAGAATGTAGGGATTGTTGTTTTTGGTAGTGATACTGCTATTAAAGAAGGAGATCTTGTCAAGCGCACTGGATCTATTGTGGATGTTCTTGTGGGAAAGGCTATGCTAGGGCGTGTGGTCGATGGCTTGGGAGTACCTATTGATGGAAGGGGGGCTCTAAGCGATCACGAGCGAAGACGTGTCAAAATGAAAGCCCCTGGTATTATTGAACGTAAATCTGTGCACGAGCCTATGCAAACAGGGTTAAAAGCGGTAGATAGCCTGGTTCC…
>#16PCRatp1_24
AGGTGAGATCGGTCGAGTGGTCTCAGTTGGAGATGGAATTGCACGTGTTTATGAATTGAACGAGATACAAGCTGGGGAAATGGTTGAATTTGCTAGCTGTGTGAAATGAATAACCTTGAATCTTAAGAATGAGAATGTAGGGATTGTTGTTTTTGGTAGTGATACTGCTATTAAAGAAGGAGATCTTGTCAAGCGCACTGGATCTATTGTGGATGTTCTTGTGGGAAAGGCTATGCTAGGGCGTGTGGTCGATGGCTTGGGAGTACCTATTGATGGAAGGGGGGCTCTAAGCGATCACGAGCGAAGACGTGTCAAAATGAAAGCCCCTGGTATTATTGAACGTAAATCTGTGCACGAGCCTATGCAAACAGGGTTAAAAGCGGTAGATAGCCTGGTTCC…

### Sheet: Data S4
>mtATP1
atggaactttctccccgagctgcggaactaacaagtctattagaaagtcgaattagcaacttttacaccaattttcaagtggatgagatcggtcgagtggtctcagttggagatgggattgcacgtgtttatggattgaacgagattcaagctggggaaatggttgaatttgccagcggtgtgaaaggaatagccttgaatcttgagaatgagaatgtagggattgttgtctttggtagtgatactgctattaaagaaggagatcttgtcaagcgcactggatctattgtggatgttcctgcgggaaaggctatgctagggcgtgtggtcgatggcttgggagtacctattgatggaaggggggctctaagcgatcacgagcgaagacgtgtcgaagtg…
>NCAA01001788
ATGGAACTTTCTCCCCGAGCTGCGGAACTAACAAGTCTATTAGAAAGTCGAATTAGCAACGTTTACACCAATTTTAAAGTAGATGAGATCGGTCAAGTGGTCTCAGTTGGAGATGGGATTGCACGTGTTTATGGATTGAACGAGATTCAAGCTGGGGAAATGGTTGAATTTGCCAGCGGTGTGAAAGGAATAGCCTTGAATCTTGAGAATGAGAATGTAGGGATTGTTGTCTTTGGTAGTGATACTGCTATTAAAGAAGGAGATCTTGTCAAGCGCACTGGATCTATTGTGGATGTTCCTGCGGGAAAGGCTATGCTAGGGCGTGTGGTCGATGGCTTGGGAGTACCTATTGATGGAAGGGGGGCTCTAAGCGATCACGAGCGAAGACGTGTTGAAGTG…
>NCAA01000513
ATGAAACTTTCTCCCCGAGCTGTGGAACTAACAAGTCTATTAGAAAGTCGAATTAGCAACTTTTACACCAATTTTCAAGTGGATGAGATCGGTCGAGTGGTCTCAGTTGGAGATGGAATTGCACGTGTTTATGAATTGAACGAGATACAAGCTGGGGAAATGGTTGAATTTGCTAGCTGTGTGAAATGAATAACCTTGAATCTTAAGAATGAGAATGTAGGGATTGTTGTTTTTGGTAGTGATACTGCTATTAAAGAAGGAGATCTTGTCAAGCGCACTGGATCTATTGTGGATGTTCTTGTGGGAAAGGCTATGCTAGGGCGTGTGGTCGATGGCTTGGGAGTACCTATTGATGGAAGGGGGGCTCTAAGCGATCACGAGCGAAGACGTGTCAAAATG…
>AWOJ01081955
GATGAGATCGGTCGAGTGGTCTCAGTTGGAGATGGGATTGCACGTGTTTATGGATTGAACGAGATTCAAGCTGGGGAAATGGTTGAATTTGCCAGCGGTGTGAAAGGAATAGCCTTGAATCTTGAGAATGAGAATGTAGGGATTGTTGTCTTTGGTAGTGATACTGCTATTAAAGAAGGAGATCTTGTCAAGCGCACTGGATCTATTGTGGATGTTCCTGCGGGAAAGGCTATGCTAGGGCGTGTGGTCGATGGCTTGGGAGTACCTATTGATGGAAGGGGGGCTCTAAGCGATCACGAGCGAAGACGTGTCGAAGTGAAAGCCCCTGGTATTATTGAACGTAAATCTGTGCACGAGCCTATGCAAACAGGGTTAAAAGCGGTAGATAGCCTGGTTCCT…
>AYMY01052927
ATGGAACTTTCTCCCCGAGCTGCGGAACTAACAAGTCTATTAGAAAGTCGAATTAGCAACTTTTACACCAATTTTCAAGTGGATGAGATCGGTCGAGTGGTCTCAGTTGGAGATGGGATTGCACGTGTTTATGGATTGAACGAGATTCAAGCTGGGGAAATGGTTGAATTTGCCAGCGGTGTGAAAGGAATAGCCTTGAATCTTGAGAATGAGAATGTAGGGATTGTTGTCTTTGGTAGTGATACTGCTATTAAAGAAGGAGATCTTGTCAAGCGCACTGGATCTATTGTGGATGTTCCTGCGGGAAAGGCTATGCTAGGGCGTGTGGTCGATGGCTTGGGAGTACCTATTGATGGAAGGGGGGCTCTAAGCGATCACGAGCGAAGACGTGTTGAAGTG…
>AYMY01095595
ATGAAACTTTCTCCCCGAGCTGTGGAACTAACAAGTCTATTAGAAAGTCGAATTAGCAACTTTTACACCAATTTTCAAGTGGATGAGATCGGTCGAGTGGTCTCAGTTGGAGATGGAATTGCACGTGTTTATGAATTGAACGAGATACAAGCTGGGGAAATGGTTGAATTTGCTAGCTGTGTGAAATGAATAACCTTGAATCTTAAGAATGAGAATGTAGGGATTGTTGTTTTTGGTAGTGATACTGCTATTAAAGAAGGAGATCTTGTCAAGCGCACTGGATCTATTGTGGATGTTCTTGTGGGAAAGGCTATGCTAGGGCGTGTGGTCGATGGCTTGGGAGTACCTATTGATGGAAGGGGGGCTCTAAGCGATCACGAGCGAAGACGTGTCAAAATG…
>AYMY01094963
ATGAAACTTTTTCCCCGAGCTACGGAACTAATAAGTCTATTAGAGAGTCGAATTAGCAACTTTTACACCAATTTTCAAGTGGATGAGATTGATCGAGTGTTCTCAGTTGGAGATGAAATTGCACGTGTTTATAGATTGAACTAGATTCAAGCTGGGAAAATGGTTGAATTTGCCAGCGGTATGAAAGGAATCGCCTTGAATCTTGAGAATGAGAATGTAGAGATTGTTGTCTTTGATAGTGATACTGCTATTAAAGAAGGAGATCTTGTCAAGCGCACTGGATCTATTGTGGATGTTCCTGCGAGAAAGGCTATGCTAGGGCGTGTGGTCGATGGCTTGGGAGTACCTATTGTTGGAAGGGGGCTCTAAGTGATCACGAGCGAAGACGTGTTGAAGTGA…
>AWOK01226633
GTTGGAGATGGGATTGCACGTGTTTATGGATTGAACGAGATTCAAGCTGGGGAAATGGTTGAATTTGCCAGCGGTGTGAAAGGAATAGCCTTGAATCTTGAGAATGAGAATGTAGGGATTGTTGTCTTTGGTAGTGATACTGCTATTAAAGAAGGAGATCTTGTCAAGCGCACTGGATCTATTGTGGATGTTCCTGCGGGAAAGGCTATGCTAGGGCGTGTGGTCGATGGCTTGGGAGTACCTATTGATGGAAGGGGGGCTCTAAGCGATCACGAGCGAAGACGTGTCGAAGTGAAAGCCCCTGGTATTATTGAACGTAAATCTGTGCACGAGCCTATGCAAACAGGGTTAAAAGCGGTAGATAGCCTGGTTCCTATAGGTCGTGGTCAACGAGAACTT…
>AWOJ01359419
ATGGACATTTCTCCCCGAGCCGCGGAACTAACAAGTCTGTTAGAAAGCCGAATTAGCAACTTTTACACCAATTTTCAAGTGGATGAAATCGGTCGAGTGGTCTCAGTTGGAGATGGAATTGAACGAGATTCAAGCTGGGGAAATGGTTGAATTTGCCAGCGGTGTGAAAGGAATAGCCTTGAATCTTGAGAATGAGAATGTAGGGATTGTTGTCTTTGGTAGTGATACTGCTATTAAAGAAGGAGATCTTGTCAAGCGCACTGGATCTATTATGGATGTTCCTACCGGAAAGGCTATGCTAGGGCGTGTGGCCGATGGCTTGGGAGTACCTATTGATGGAAGGGGGGCTCTAAGAGATCACGAGCGAAGACGTGTCGAAGTGAAAGCCCCTGATATTAT…
>NCAA01001152
ATGGAACTTTTTCCCCGAGCTGCGGAACTAACAAGTTTATTAGAAAGTCGAATTAGCAACTTTTACAACAATTTTCAATTGGATGAGATCAGTCGAGTCGTCTCAATTGGAGATGGAATGGCACGTGTTTATGGATTGAACGAGATTCAAGCTGCGAAAATGGTTAAATTTGCTAGCGGTGTGAAAGGAATAGCCTTGAATCTTGAGAATGAGAATGTACGGATTGTTGTCTTTGGTAGTGATACTACTACTAAATAAGGAGATCTTTTCAAGCGCACTGGATCTATTGTGGATGTTCCTGTGGGCAAGGCTATGCTAGGGTGTGTGGTCGATGTCTTGGGAATACCTATTGATGGAAGAGGGCTCTAAGCAATCACGAGCGAAGACATGTCCAAGTGA…
>NCAA01002316
ATGAAACTTTTTCCCCGAGCTACGGAACTAATAAGTCTATTAGAGAGTCGAATTAGCAACTTTTACACCAATTTTCAAGTGGATGAGATTGATCGAGTGTTCTCAGTTGGAGATGAAATTGCACGTGTTTATAGATTGAACTAGATTCAAGCTGGGAAAATGGTTGAATTTGCCAGCGGTATGAAAGGAATCGCCTTGAATCTTGAGAATGAGAATGTAGAGATTGTTGTCTTTGATAGTGATACTGCTATTAAAGAAGGAGATCTTGTCAAGCGCACTGGATCTATTGTGGATGTTCCTGCGAGAAAGGCTATGCTAGGGCGTGTGGTCGATGGCTTGGGAGTACCTATTGTTGGAAGGGGGCTCTAAGTGATCACGAGCGAAGACGTGTTGAAGTGA…
>AWOK01135129
TGTCGAAGTGAAAGCCCCTGGTATTATTGAACGTAAATCTGTGCACGAGCCTATGCAAACAGGGTTAAAAGCGGTAGATAGCCTGGTTCCTATAGGTCGTGGTCAACGAGAACTTATAATCGGGGACCGACAAACTGGAAAAACTGCTATTGCTATCGATACCATATTAAACCAAAAGCAACTGAACTCAAGGGCCACCTCTGAGAGTGAGACATTGTATTGTGTCTATGTAGCGATTGGACAGAAACGCTCAACTGTGGCACAATTAGTTCAAATTCTTTCAGAAGCGAATGCTTTGGAATATTCTATTCTTGTAGCAGCCACCGCTTCGGATCCTGCTCCTCTAAATTTTTTGGCCCCATATTCTGGGTGTGCCATGGGGGAATATTTCCGTGATAA…
>NCAA01078362
TGTGTCGATGGCTTGGTAGTACCTATTGAAAGAAGGGGGTCTCTAAGTGATCACGAGCGAAGACGTGTCGAACTGAAAGCCCCTGGTATTATTGAATGTAAATCTGTGCATGAGCCTATGCAAACAGGGTTAAAAGCGGTAGATAGCCTGGTTCCTATAGGTCGTGGTCAACGAGAACTTATAATCGGGGACCGACAAATTGGAAAAATTATTATTGCTATGGATACCATATTAAACCAAAAGTAATTGAACTAAAGGGCCACCTCTGAGAGTGAGACATTGTATTGTGTCTATGTAGCGATTGGACAGAAACGCTCAACTGTGGCACAATTAGTTCAAATTCTTTCAGAAGCAAATGCTTTGAAATATTCTATTCTTGTAGCAGCCACCGCTTCAGAT…
>NCAA01002326
ATGGAATTTTCTCCCCGAGCTGCAGAACTAAGAAGTCTATTAGAAAGTTGAATTAGCAACTTTTAAACCAATTTTCAAGTGGATGAGATCGGTCGAATGGTCTCAGTTGGAGATGGAATTACACGTGTTTATGGATTGAGAGAGATTCAAGTTGGGGAAATGGTTGAATTTGCCAGCGGTGTGAAAGGACTAGCCTTGAATCTTGAGAATGAAAATGTAGGGATTGTTGTCTTTGGTAGTGATACTGCTATTAAAGAAGGAGATCTTGTCAAGCGCGCTGGATCTATTGTGGATGTTCCTGCGAGAAAGGCTATTCTAGGGCGTGTCATCGGTGGCTTTGGAGTACCTATTGATGGAAAGGGGTCACTAAGCGATCAAGAGCGAAGACGCGTCGAAGTG…
>NCAA01006085
CTTGGGAAGACCTATTGATGGAAGGGGGCTCTAAGCGATCACGAGTGAAGACGTGTCGAAGTGAAATCCCCTGGTATTATTGAACGTAAATCTGTGCAGGAGCCTATGCCATCAGGGTTCAAAGTGGCAGATAGCCTGATTCCTATAGGTCGTTGTCAACGAGAACTTATAATCGGGGACCGACAAACTGGAAAAACTGCTATTGCTATCGATACCATATTAAACCAAAAGCAACTGAAATCAAGGGCCACCACTGAAAGTGAGACATTGTATTATGTCAATGTAGCGATTGGACATAAATGCTCAATTGTGACACAGTTAGTTCAAATTCTTTCAGAAGCAAATGCTTTGGAATATTCTATTCTTGTAGCAACCATCGCTTCAGATCCTGCTCCTCTA…
>AWOK01347524
ACTTATAATCGGGGACCGACAAACTGGAAAAACTGCTATTGCTATCGATACCATATTAAACCAAAAGCAACTGAACTCAAGGGCCACCTCTGAGAGTGAGACATTGTATTGTGTCTATGTAGCGATTGGACAGAAATGCTCAACTGTGGCACAATTATTTCAAATTCTTTCAGAAGCGAATGCTTTGGAATATTCTATTCTTGTAGCATCCACCGCTTCGGATCCTGCTCCCTACAATTTTTGGCCCCATATTCTGGGTGTGCCATGGGGGAATATTTCCGCGATAATGGAATGCACACATTAATAATCTATGATGATCTAAGTAAACAGGCGGTAGCATATCGACAAATGTTATTATTGTTACGCCGACCACCAGGTCGTGAGGCTTTCCGAGGGGAT…
>NCAA01002418
AATGAGAACTTATAATTGGGGACTGATAAACTGGAAAAACTGCTATTGCTATCGATACCATATTAAACCAAAAGTAACTGAACTCAAGGGCCACCTCTGAGAGTGAGACATTGTATTGTGCCTATGAAGCGATTGGACAAAAACGCTCAACTGTGGCATAATTAGTTCAAATTCTTGCAGAAGTGAATGCTTTGGAATATTCTATTCTTGTAGCAGCCACCGCTTCAGATCCTACTCCTCTACAATTTTTGGCCCCATATTCTGGGTGTGCCATGGGGGAATATTTCCGCGATAATGGAATGCACGCATTAATAATCTATGATGATCTTAGTAAACAGGCGGTAACATATCGACAAATGTCATTATTGTTATGCCAACCACCATGCCGCGAGGTTTTCC…
>AYMY01385033
GAGAACTTATAATTGGGGACTGATAAACTGGAAAAACTGCTATTGCTATCGATACCATATTAAACCAAAAGTAACTGAACTCAAGGGCCACCTCTGAGAGTGAGACATTGTATTGTTCCTATGAAGCGATTGGACAAAAACGCTCAACTGTGGCATAATTAGTTCAAATTCTTGCAGAAGTGAATGCTTTGGAATATTCTATTCTTGTAGCAGCCACCGCTTCAGATCCTGCTCCTCTACAATTTTTGGCCCCATATTCTGGGTGTGCCATGGGGGAATATTTCCGCGATAATGGAATGCACGCATTAATAATCTATGATGATCTTAGTAAACAGGCGGTAACATATCGACAAATGTCATTATTGTTATGCCAACCACCATGCCGCGAGGTTTTCCCAG…
>AYMY01193538
AACGAGAACTTATAATTGGGGACCGACAAACTGGAAAAATTGCTATTGCTATCGATACCATATTAAACCAAAAGCAACTGAACTCAAGGGCCACCTCTGAGAGTGAGACATTGTATTGTGTCTATGAAGCGATTGGAAAAAAATGCTCAACTGTGACATAATTAGTTCAAATTCTTGCAGAAACGAATGCTTTGGAATATTCTATTCTTGTAGCAGCTACCACTTTAGATCCTACTCCTCTACAATTTTTGGCCCCATATTCTGGGTATGCCATGGGGGAATATTTCTGCGATAATGGAATGCACTCATTAATAATCTATGATGATCTTAGTAAACAGGCGGTAGCATATCGACAAATGTCATTATTGTTACGCCAACCACCAGTCCATGAGGTTTTCC…
>AYMY01031264
ATGGAACTTTTTCCCCGAGCTGCGGAACTAACAAGTTTATTAGAAAGTCGAATTAGCAACTTTTACAACAATTTTCAATTGGATGAGATCAGTCGAGTCGTCTCAATTGGAGATGGAATGGCACGTGTTTATGGATTGAACGAGATTCAAGCTGCGAAAATGGTTAAATTTGCTAGCGGTGTGAAAGGAATAGCCTTGAATCTTGAGAATGAGAATGTACGGATTGTTGTCTTTGGTAGTGATACTACTACTAAATAAGGAGATCTTTTCAAGCGCACTGGATCTATTGTGGATGTTCCTGTGGGCAAGGCTATGCTAGGGTGTGTGGTCGATGTCTTGGGAATACCTATTGATGGAAGAGGGCTCTAAGCAATCACGAGCGAAGACATGTCCAAGTGA…
>AWOJ01342170
ACTCAAGGGCCACCTCTGAGAGTGAGACATTGTATTGTGTCTATGTAGCGATTGGACAGAAACACTCAACTGTGGCATAATTAGTTCAAATTCTTTCAGAGGCGAATGCTTTGGAATATTCTATTCTTGTAGCAGCCACCGCTTGGGATCCTGCTCCTCTACAATTTTTGGCCCTATATTCTGGGTGTGCCATGGGGGAATATTTCCGCGATAATGGAATGCACGCATTAATAATCTATGATGATCTTAGTAAACAGGCGGTAGCATATCGACAAATGTCATTATTGTTACGCCGACCACCAGGTCGTGAGGCTTTCCCAGGGGATGTTTTCTATTTACATTCCCGTCTCTTAGAAAGAGCGGCTAAACGATCGGACCAGACAGGCGCAGGTAGCTTGA…
>AWOK01549933
CTTGGGAAGACCTATTGATGGAAGGGGGGCTCTAAGCGATCACAAGTGAAGACGTGTCGAAGTGAAATCCCCTGGTATTATTGAACGTAAATCTGTGCAGGAGCCTATGCCATCAGGGTTAAAAGCGGCAGATAGCCTGATTCCTATAGGTCGTTGTCAACGAGAACTTATAATCGGGGACCGACAAACTGGAAAAACTGCTATTGCTATCGATACCATATTAAACCAAAAGCAACTGAACTCAAGGGCCACCTCTGAGAGTGAGACATTGTATTGTGTCTATGTAGCGATTGGACAGAAACGCTCAACTGTGGCACAATTAGTTCAAATTCTTTCAGAAGCGAATGCTTTGGAATATTCTATTCTTGTAGCAGCCACCGCTTCGGATCCTGCTCCTCT…

### Sheet: Data S5
>#8PacBioatp1NUMT1
ATGGAACTTTCTCCCCGAGCTGCGGAACTAACAAGTCTATTAGAAAGTCGAATTAGCAACTTTTACACCAATTTTCAAGTGGATGAGATCGGTCGAGTGGTCTCAGTTGGAGATGGGATTGCACGTGTTTATGGATTGAACGAGATTCAAGCTGGGGAAATGGTTGAATTTGCCAGCGGTGTGAAAGGAATAGCCTTGAATCTTGAGAATGAGAATGTAGGGATTGTTGTCTTTGGTAGTGATACTGCTATTAAAGAAGGAGATCTTGTCAAGCGCACTGGATCTATTGTGGATGTTCCTGCGGGAAAGGCTATGCTAGGGCGTGTGGTCGATGGCTTGGGAGTACCTATTGATGGAAGGGGGGGCTCTAAGCGATCACGAGCGAAGACGTGGTCGAAG…
>#8PacBioatp1NUMT2
ATGGAACTTTCTCCCCGAGCTACGGAACTAACAAGTCTATTAGAAAGTCGAATTAGCAACGTTTACACACAATTTTAAAGTAGATGAGATCGGTCAAGTGGTCTCAGTTGGAGAATGGGATTGCACGTGTTTATGGATTGAACGAGATTCAAGCTGGGGAAATGGTTGAATTTGCCAGCGGTGTGAAAGGAATAGCCTTGAATCTTGAGAATGAGAATGTAGGGGATTGTTGTCTTTGGTAGTGATACTGCTATTAAAGAAGGAGATCTTGTCAAGCGCACTGGATCTATTGTGGATGTTCCTGCGGGAAAGGCTATGCTAGGGCGTGTGGTCGATGGCTTGGGGAGTACCTATTGATGGAAGGGGGGCTCTAAGCGATCACGAGCGAAGACGTGTTGA…
>#8PacBioatp1NUMT3
ATGGAACTTTCTCCCGAGCTGCGGAACTAACAAGTCTATTAGAAAGTCGAATTAGCAACTTTTACACCAATTTTCAAGTGGATGAGATCGGTCGAGTGGTCTCAGTTGGAGATGGGATTGCACGTGTTATGGATTGAACGAGATTCAAGCTGGGAAAATGGTTGAATTTGCCAGCGGTGTGAAAGGAATAGCCTTGAATCTTGAGAATGAGAATGTAGGGATTGTTGTCTTTGGTAGTGATACTGCTATTAAAGAAGGAGATCTTGTCAAGCGCACTGGATCTATTGTGGATGTTCCTGCGGAAAGGCTATGCTAGGGCGTGTGGTCGATGGCTTGGGAGTACCTATTGATGGAAGGGGGGCTCTAAGCGATCACGAGCGAAGACGTGTCGAAGTGAAA…
>#8PacBioatp1NUMT4
ATGGAACTTTCTCCCCGAGCTACGGAACTAACAAGTCTATTAGAAAGTCGAATTAGCAACGTTTACACCAATTTTAAAGTAGATGAGATCGGTCAAGTGGTCTCAGTTGGAGATGGGATTGCACGTGTTTATGGATTGAACGAGATTCAAGCTGGGAAATGGTTGAATTTGCCAGCGGTGTGAAAGGAATAGCCTTGAATCTTGAGAATGAGAATGTAGGGATTGTTGTCTTTGGTAGTGATACTGCTATTAAAGAAGGAGATCTTGTCAAGCGCACTGGATCTATTGTGGATGTTCCTGCGGGAAAGGCTATGCTAGGGCGTGTGGTCGATGGCTTGGGAGTACCTATTGATGGAAGGGGGGCTCTAAGCGATCACGAGCGAAGACGTGTTGAAGTGA…
>#8PacBioiatp1NUMT5
ATGGAACTTTCTCCCCGAGCTGCGGAACTAACAAGTCTATTAGAAAGTCGAATTAGCAACTTTTACACCAATTTTCAAGTGGATGAGATCGGTCGAGTGTCTCAGTTGGAGATGGGATTGCACGTGTTTATGGATTGAACGAGATTCAAGCTGGGGAAATGGTTGAATTTGCCAGCGGTGTGAAAGGAATAGCCTTGAATCTTGAGAATGAGAATGTAGGGATTGTTGTCTTTGGTAGTGATACTGCTATTAAAGAAGGAGATCTTGTCAAGCGCACTGGATCTATTGTGGATGTTCCTGCGGGAAAGGCTATGCTAGGGCGTGTGGTCGATGGCTTGGGAGTACCTATTGATGGAAGGGGGGCTCTAAGCGATCACGAGCGAAGACGTGTCGAAGTGA…
>#16PacBioatp1NUMT1
ATGGAACTTTCTCCCCGAGCTACGGAACTAACAAGTCTATTAGAAAGTCGAATTAGCAACGTTTACACCAATTTTAAAGTAGATGAGATCGGTCAAGTGGTCTCAGTTGGAGATGGGATTGCACGTGTTTATGGATTGAACGAGATTCAAGCTGGGGAAATGGTTGAATTTGCCAGCGGTGTGAAAGGAATAGCCTTGAATCTTGAGAATGAGAATGTAGGGATTGTTGTCTTTGGTAGTGATACCTGCTATTAAAGAAGGAGATCTTGTCAAGCGCACTGGATCTATTGTGGATGTTCCTGCGGGAAAGGCTATGCTAGGGCGTGTGGTCGATGGCTTGGGAGTACCTATTGATGGAAGGGGGGCTCTAAGCGATCACGAGCGAAGACGTGTTGAAGT…
>#16PacBioatp1NUMT2
ATGGAACTTTCTCCCCGAGCTGCGGAACTAACAAGTCTATTAGAAAGTCGAATTAGCAACTTTTACACCAATTTTCAAGTGGATGAGATCGGTCGAGTGGTCTCAGTTGGAGATGGGATTGCACGTGTTTATGGATTGAACGAGATTCAAGCTGGGGAAATGGTTGAATTTGCCAGCGGTGTGAAAGGAATAGCCTTGAATCTTGAGAATGAGAATGTAGGGATTGTTGTCTTTGGTAGTGATACTGCTATTAAAGAAGGAGATCTTGTCAAGCGCACTGGATCTATTGTGGATGTTCCTGCGGGAAAGGCTATGCTAGGGCGTGTGGTCGATGGCTTGGGAGTACCTATTGATGGAAGGGGGGCTCTAAGCGATCACGAGCGAAGACGTGTCGAAGTG…
>#16PacBioatp1NUMT3
ATGGAACTTTCTCCCCGAGCTGCGGAACTAACAAGTCTATTAGAAAGTCGAATTAGCAACTTTTACACCAATTTTCAAGTGGATGAGATCGGTCGAGTGGTCTCAGTTGGAGATGGGATTGCACGTGTTTATGGATTGAACGAGATTCAAGCTGGGGAAATGGTTGAATTTGCCAGCGGTGTGAAAGGAATAGCCTTGAATCTTGAGAATGAGAATGTAGGGATTGTTGTCTTTGGTAGTGATACTGCTATTAAAGAAGGAGATCTTGTCAAGCGCACTGGATCTATTGTGGATGTTCCTGCGGGAAAGGCTATGCTAGGGCGTGTGGTCGATGGCTTGGGAGTACCTATTGATGGAAGGGGGGCTCTAAGCGATCACGAGCGAAGACGTGTCGAAGTG…
>#16PacBioatp1NUMT4
ATGGAACTTTCTCCCCGAGCTGCGGAACTAACAAGTCTATTAGAAAGTCGAATTAGCAACTTTTACACCAATTTTCAAGTGGATGAGATCGGTCGAGTGGTCTCAGTTGGAGATGGGATTGCACGTGTTATGGATTGAACGAGATTCAAGCTGGGAAAATGGTTGAATTTGCCAGCGGTGTGAAAGGAATAGCCTTGAATCTTGAGAATGAGAATGTAGGGATTGTTGTCTTTGGTAGTGATACTGCTATTAAAGAAGGAGATCTTGTCAAGCGCACTGGATCTATTGTGGATGTTCCTGCGGGAAAGGCTATGCTAGGGCGTGTGGTCGATGGCTTGGGAGTACCTATTGATGGAAGGGGGGGCTCTAAGCGATCACGAGCGAAGACGTGTCGAAGTG…
>#16PacBioatp1NUMT5
ATGGAACTTTCTCCCCGAGTCTCGGAACTAACAAGGTCTATTAGAAAGTCGAATTAGCAACTTTTACACCAATTTCAAGTGGATGAGATCGGTCGAGTGGTCTCAGTTGGAGATGGGATTGCACGTGTTATGGATTGAACGAGATTCAAGCTGGGGAAAATGGTTGAATTTGCCAGCGGTGTGAAAGGAATAGCCTTGAATCTTGAGGAATGAGAATGTAGGATTGTTGTCCTTTGGTAGTGATACTGCTATTAAAGAAGGAGATCTTGTCAAGCGCACTGGATCTATTGTGGATGTTCCTGCGCGGAAAGGCTATGCTAGGGCGTGGTGGTCGATGGCTTGGGAGTACCTATTGATGGAAGTGGGGCTCTAAGCGATCACGAGCGAAGACGTGTCGAA…
>#16PacBioatp1NUMT6
ATGGAACTTTCTCCCCGAGCTACGGAACTAACAAGTCTATTAGAAAGTCGAATTAGCAACGTTTACACCAATTTTAAAGTAGATGAGATCGGTCAAGTGGTCTCAGTTGGAGATGGGATTGCACGTGTTTATGGATTGAACGAGATTCAAGCTGGGGAAAATGGTTGAATTTGCCAGCGGTGTGAAAGGAATAGCCTTGAATCTTGAGAATGAGAATGTAGGGATTGTTGTCTTTGGTAGTGATACTGCTATTAAAGAAGGAGATCTTGTCAAGCGCACTGGATCTATTGTGGATGTTCCTGCGGGAAAGGCTATGCTAGGGCGTGTGGTCGATGGCTTGGAGTACCTATTGATGGAAGGGGGGCTCTAAGCGATCACGAGCGAAGGACGTGTTGAAGT…
>#16PacBioatp1NUMT7
ATGGAACTTTCTCCCCGAGCTACGGAACTAACAAGTCTATTAGAAAGTCGAATTAGCAACGTTTACACCAATTTTAAAGTAGATGAGATCGGTCAAGTGGTCTCAGTTGGAGATGGGATTGCACGTGTTTATGGATTGAACGAGATTCAAGCTGGGGAAATGGTTGAATTTGCCAGCGGTGTGAAAGGAATAGCCTTGAATCTTGAGAATGAGAATGTAGGGATTGTTGTCTTTGGTAGTGATACTGCTATTAAAGAAGGAGATCTTGTCAAGCGCACTGGATCTATTGTGGATGTTCCTGCGGGAAAGGCTATGCTAGGGCGTGTGGTCGATGGCTTGGGAGTACCTATTGATGGAAGGGGGGCTCTAAGCGATCACGAGCGAAGACGTGTTGAAGTG…
>#22PacBioatp1NUMT1
ATGGAACTTTCTCCCCGAGCTGCGGAACTAACAAGTCTATTAGAAAGTCGAATTAGCAACTTTTACACCAATTTTCAAGTGGATGAGATCGGTCGAGTGGTCTCAGTTGGAGATGGGATTGCACGTGTTTATGGATTGAACGAGATTCAAGCTGGGGAAATGGTTGAATTTGCCAGCGGTGTGAAAGGAATAGCCTTGAATCTTGAGAATGAGAATGTAGGGATTGTTGTCTTTGGTAGTGATACTGCTATTAAAGAAGGAGATCTTGTCAAGCGCACTGGATCTATTGTGGATGTTCCTGCGGGAAAGGCTATGCTAGGGCGTGTGGTCGATGGCTTGGGAGTACCTATTGATGGAAGGGGGGCTCTAAGCGATCACGAGCGAAGACGTGTCGAAGTG…
>#22PacBioatp1NUMT2
ATGGAACTTTCTCCCCGAGCTGCGGAACTAACAAGTCTATTAGAAAGTCGAATTAGCAACTTTTACACCAATTTTCAAGTGGATGAGATCGGTCGAGTGGTCTCAGTTGGAGATGGGATTGCACGTGTTTATGGATTGAACGAGATTCAAGCTGGGGAAATGGTTGAATTTGCCAGCGGTGTGAAAGGAATAGCCTTGAATCTTGAGAATGAGAATGTAGGGATTGTTGTCTTTGGTAGTGATACTGCTATTAAAGAAGGAGATCTTGTCAAGCGCACTGGATCTATTGTGGATGTTCCTGCGGGAAAGGCTATGCTAGGGCGTGTGGTCGATGGCTTGGGAGTACCTATTGATGGAAGGGGGGCTCTAAGCGATCACGAGCGAAGACGTGTCGAAGTG…
>#22PacBioatp1NUMT3
ATGGAACTTTCTCCCCGAGCTGCGGAACTAACAAGTCTATTAGAAAGTCGAATTAGCAACTTTTACACCAATTTTCAAGTGGATGAGATCGGTCGAGTGGTCTCAGTTGGAGATGGGATTGCACGTGTTATGGATTGAACGAGATTCAAGCTGGGAAAATGGTTGAATTTGCCAGCGGTGTGAAAGGAATAGCCTTGAATCTTGAGAATGAGAATGTAGGGATTGTTGTCTTTGGTAGTGATACTGCTATTAAAGAAGGAGATCTTGTCAAGCGCACTGGATCTATTGTGGATGTTCCTGCGGGAAAGGCTATGCTAGGGCGTGTGGTCGATGGCTTGGGAGTACCTATTGATGGAAGGGGGGCTCTAAGCGATCACGAGCGAAGACGTGTCGAAGTGA…
>#22PacBioatp1NUMT4
ATGGAACTTTCTCCCCGAGCTGCGGAACTAACAAGTCTATTAGAAAGTCGAATTAGCAACTTTTACACCAATTTTCAAGTGGATGAGATCGGTCGAGTGGTCTCAGTTGGAGATGGGATTGCACGTGTTATGGATTGAACGAGATTCAAGCTGGAAAATGGTTGAATTTGCCAGCGGTGTGAAAGGAATAGCCTTGAATCTTGAGAATGAGAATGTAGGGATTGTTGTCTTTGGTAGTGATACTGCTATTAAAGAAGGAGATCTTGTCAAGCGCACTGGATCTATTGTGGATGTTCCTGCGGGAAAGGCTATGCTAGGGCGTGTGGTCGATGGCTTGGGAGTACCTATTGATGGAAGGGGGGCTCTAAGCGATCACGAGCGAAGACGTGTCGAAGTGAA…

### Sheet: Data S6
>#8_PacBio148bp_rep_read_1
TGTTCCTTTTAATCGTAATCAAAGATGTTTTCTTGTCTCTCGTTTCTTTTCTGAAAAAAAAAAGAACCTAATGGATCGAACTTGAACTCCGGGTAACTGGATCGCCCCGGCGGGGTCACTCTGACGCAGAGGGCCTTGAGAAGCGCAGTACTTCCGTAACTGATCTTTTTGTAGGTGATGGGGCATAGCGTACTCCGTCTCCCTTGGCAATAGTTTCGTTTCTGATGTCTGCCTTGATGAGTGGGAGAGGTAGTCGAATAGTTGAGTTAGACGGGGGATAAGGGTCGAACTATCAAAGAGGTCCGCTACCAAAGAATTAGGAGTTATAACATTCATAAAAGAAAGAAAAAACCAATATAGGAACTTCAACTAAGAAAGAATAAGAATAAGAAGAATTGC…
>#8_PacBio148bp_rep_read_2
TTTTGTAGGTGATGGGGCATAGCGTACTCCGGTCTCCCTTGGCAATAGTTTCGTTTCTGATGTCTGCCTTGATGAGTGGGAGAGGTAGTCGAATAGTTGAGTTAGACGGGGGATAAGGGTCGAACTATCAAAGAGGTCCGCTACCAAAGAATTAGGAGTTATAACATTCATAAAAGAAAGAAAAAACCAATATAGGAACTTCAACTAAGAAAGAATAAGAATAAGAAGAATTGCTTAAGTAAGGTAGTCGCTTCTTTTTTTCGGTATACCGCTCTGCGAGCAGAGCGAATGAACATAAATCTTTCTGAATATCATGAATATCCTTCGCCCCTTATCTCCTCATCTTCCTATTTATAAGCCACAGCTTACTTCGACGTTTTCAATTTCCCATAGAATCTC…
>#8_PacBio148bp_rep_read_3
TGTTCCTTTTAATCGTAATCAAAGATGTTTTCTTGTCTCTCGTTTCTTTTCTGAAAAAAAAAAGAACCTAATGGATCGAACTTGAACTCCCGGGTAACTGGATCGCCCCGGCGGGTCACTCTGACGCAGAGGGCCTTGAGAAGCGCAGTACTTCCGTAACTGATCTTTTGTAGGGTGATGGGGCATAGCGTACTCCGTCTCCCTTGGCAATAGTTTTCGTTCTGATGTCTGCCTTGATGAGTGGGAGAGGTAGTCGAATAGTTGAGTTAGACGGGGGATAAGGGTTCGAACTATCAAAGAGGTCCGCTACCAAAGAATTAGGAGTTATAACATTCATAAAGAAAGAAAAAACCAATTATAGGAACTTCAACTAAGAAAGAATAAGAATAAGAAGAATTG…
>#8_PacBio148bp_rep_read_4
TGTTCCTTTTAATCGTAATCAAAGATGTTTTCTTGTCTCTCGTTTCTTTTCTGAAAAAAAAAAGAACCTAATGGATCGAACTTGAACTCCGGGTAACTGGATCGCCCCGGCGGGGTCACTCTGACGCAGAGGGCCTTGAGAAGCGCAGTACTTCCGTAACTGATCTTTTTGTAGGTGATGGGGCATAGCGTACTCCGGTCTCCCTTGGCAATAGTTTCGTTTCTGATGTCTGCCTTGATGAGTGGGAGAGGTAGTCGAATAGTTGAGTTAGACGGGGGATAAGGGTCGAACTATCAAAGAGGTCCGCTACCAAAGAATTAGGAGTTATAACATTCATAAAAGAAAGAAAAAACCAATATAGGAACTTCAACTAAGAAAGAATAAGAATAAGAAGAATTG…
>#8_PacBio148bp_rep_read_5
ATTGTTCCTTTTAATCGTAATCAAAGATGTTTTCTTGTCTCTCGTTTCTTTTCTGAAAAAAAAAAGAACCTAATGGATCGAACTTGAACTCCGGGTAACTGGATCGCCCCGGCGGGGTCACTCTGACGCAGAGGGCCTTGAGAAGCGCAGTACTTCCGTAACTGATCTTTTTGTAGGTGATGGGGCATAGCGTACTCCGGTCTCCCTTGGCAATAGTTTCGTTTCTGATGTCTGCCTTGATGAGTGGGAGAGGTAGTCGAATAGTTGAGTTAGACGGGGGGATAAGGGTCGAACTATCAAAGAGGTCCGCTACCAAAGAATTAGGAGTTATAACATTCATAAAAGAAAGAAAAAACCAATATAGGAACTTCAACTAAGAAAGAATAAGAATAAGAAGAA…
>#8_PacBio148bp_rep_read_6
ATTGTTCCTTTTAATCGTAATCAAAGATGTTTTCTTGTCTCTCGTTTCTTTTCTGAAAAAAAAAAGAACCTAATGGATCGAACTTGAACTCCGGGTAACTGGATCGCCCCGGCGGGGTCACTCTGACGCAGAGGGCCTTGAGAAGCGCAGTACTTCCGTAACTGATCTTTTTGTAGGTGATGGGGCATAGCGTACTCCGGTCTCCCTTGGCAATAGTTTCGTTTCTGATGTCTGCCTTGATGAGTGGGAGAGGTAGTCGAATAGTTGAGTTAGACGGGGGATAAGGGTCGAACTATCAAAGAGGTCCGCTACCAAAGAATTAGGAGTTATAACATTCATAAAAGAAAGAAAAAACCAATATAGGAACTTCAACTAAGAAAGAATAAGAATAAGAAGAAT…
>#8_PacBio148bp_rep_read_7
AGATTGTTCCTTTTAATCGTAATCAAAGATGTTTTCTTGTCTCTCGTTTCTTTTCTGAAAAAAAAAAGAACCTAATGGATCGAACTTGAACTCCGGGTAACTGGATCGCCCCGGCGGGGTCACTCTGACGCAGAGGGCCTTGAGAAGCGCAGTACTTCCGTAACTGATCTTTTTGTAGGTGATGGGGCATAGCGTACTCCGGTCTCCCTTGGCAATAGTTTCGTTTCTGATGTCTGCCTTGATGAGTGGGAGAGGTAGTCGAATAGTTGAGTTAGACGGGGGATAAGGGTCGAACTATCAAAGAGGTCCGCTACCAAAGAATTAGGAGTTATAACATTCATAAAAGAAAGAAAAAACCAATATAGGAACTTCAACTAAGAAAGAATAAGAATAAGAAGA…
>#8_PacBio148bp_rep_read_8
AGATTGTTCCTTTTAATCGTAATCAAAGATGTTTTCTTGTCTCTCGTTTCTTTTCTGAAAAAAAAAAGAACCTAATGGATCGAACTTGAACTCCGGGTAACTGGATCGCCCCGGCGGGGTCACTCTGACGCAGAGGGCCTTGAGAAGCGCAGTACTTCCGTAACTGATCTTTTTGTAGGTGATGGGGCATAGCGTACTCCGGTCTCCCTTGGCAATAGTTTCGTTTCTGATGTCTGCCTTGATGAGTGGGAGAGGTAGTCGAATAGTTGAGTTAGACGGGGGATAAGGGTCGAACTATCAAAGAGGTCCGCTACCAAAGAATTAGGAGTTATAACATTCATAAAAGAAAGAAAAAACCAATATAGGAACTTCAACTAAGAAAGAATAAGAATAAGAAGA…
>#8_PacBio148bp_rep_read_9
AGATTGTTCCTTTTAATCGTAATCAAAGATGTTTTCTTGTCTCTCGTTTCTTTTCTGAAAAAAAAAAGAAACCTAATGGATCGAACTTGAACTCCGGGTAACTGGATCGCCCCGGCGGGGTCACTCTGACGCAGAGGGCCTTGAGAAGCGCAGTACTTCCGTAACTGATCTTTTTGTAGGTGATGGGGCATAGCGTACTCCGGTCTCCCTTGGCAATAGTTTCGTTTCTGATGTCTGCCTTGATGAGTGGGAGAGGTAGTCGAATAGTTGAGTTAGACGGGGGATAAGGGTCGAACTATCAAAGAGGTCCGCTACCAAAGAATTAGGAGTTATAACATTCATAAAAGAAAGAAAAAACCAATATAGGAACTTCAACTAAGAAAGAATAAGAATAAGAAG…
>#8_PacBio148bp_rep_read_10
TTGTTCCTTTTAATCGTAATCAAAGATGTTTTCTTGTCTCTCGTTTCTTTTCTGAAAAAAAAAAGAACCTAATGGATCGAACTTGAACTCCGGGTAACTGGATCGCCCCGGCGGGGTCACTCTGACGCAGAGGGCCTTGAGAAGCGCAGTACTTCCGTAACTGATCTTTTTGTAGGTGATGGGGCATAGCGTACTCCGGTCTCCCTTGGCAATAGTTTCGTTTCTGATGTCTGCCTTGATGAGTGGGAGAGGTAGTCGAATAGTTGAGTTAGACGGGGGATAAGGGGTCGAACTATCAAAGAGGTCCGCTACCAAAGAATTAGGAGTTATAACATTCATAAAAGAAAGAAAAAACCAATATAGGAACTTCAACTAAGAAAGAATAAGAATAAGAAGAAT…
>#8_PacBio148bp_rep_read_11
TTGTTCCTTTTAATCGTAATCAAGATGTTTTCTTGTCTCTCGTTTCTTTTCTGAAAAAAAAAAGAACCTAATGGATCGAACTTGAACTCCGGTAACTGGATCGCCCCGGCGGGGTCACTCTGACGCAGAGGGCCTTGAGAAGCGCAGTACTTCCGTAACTGATCTTTTTGTAGGTGATGGGGCATAGCGTACTCCGGTCTCCCTTGGCAATAGTTTCGTTTCTGATGTCTGCCTTGATGAGTGGGAGAGGTAGTCGAATAGTTGAGTTAGACGGGGGATAAGGGTCGAACTATCAAAGAGGTCCGCTACCAAAGAATTAGGAGTTATAACATTCATAAAAGAAAGAAAAAACCAATATAGGAACTTCAACTAAGAAAGAATAAGAATAAGAAGAATTGC…
